# The External Microbiome Communicates with the Developing Zebrafish (*Danio rerio*) Embryo Through the Chorion and Influences Developmental Trajectory

**DOI:** 10.1101/2024.05.28.596134

**Authors:** Emily M. Green, Akila Harishchandra, Colin R. Lickwar, John F. Rawls, Richard T. Di Giulio, Nishad Jayasundara

## Abstract

The microbiome has a significant influence on host physiological processes including energy metabolism and neurobiology. However, current knowledge is largely limited to post-embryonic development, highlighting a notable gap in host-microbe communication during embryonic development, particularly in oviparous organisms. This is because the developing embryo is protected from the external environment by the chorion and typically considered to be sterile. We hypothesized the external microbiome influences embryonic development in oviparous organisms despite lack of physical contact with microbes, shaping host physiology beyond embryogenesis. To test this interaction, we utilized zebrafish (*Danio rerio*) reared germ-free or conventionalized with microbes at different times during embryonic development (6 and 24 hours post fertilization) to examine changes in transcriptomics, proteomics, and physiology at 32 hours post-fertilization. In contrast to the prevailing notion, we reveal a significant role of the external aquatic microbial community in regulating embryonic transcript and protein abundance associated with critical developmental processes including energy metabolism and neurodevelopment. Furthermore, we demonstrate the external microbial community drives differential expression of genes involved in cytochrome P450 directed xenobiotic metabolism and associated bioenergetic and behavioral responses following exposure to a CYP1A activator during embryogenesis. These findings reveal embryonic development is an integration of host genetic blueprints and external microbial cues, enhancing knowledge of fundamental developmental processes influenced by embryo-microbe interactions that shape developmental susceptibility to environmental stressors.

**Significance Statement:** Host-microbiome interactions play a crucial role in shaping vertebrate physiology. However, the impact of these interactions during embryonic development remains poorly understood which has limited our evaluation of environmental drivers of developmental disorders and disease. Here, we provide evidence that the external microbiome indirectly communicates with the developing zebrafish (*Danio rerio*) embryo through the chorion, influencing physiological processes including bioenergetics, neurodevelopment, and xenobiotic responses. These findings signify a critical role of the external microbiome during the early stages of embryonic development and may inform research addressing the effects of the maternal microbiome on human embryonic and fetal development, particularly in the context of developmental origins of disease and prenatal chemical exposures.
