## Supplementary material for "The External Microbiome Communicates with the Developing Zebrafish (*Danio rerio*) Embryo Through the Chorion and Influences Developmental Trajectory": Dataset S4

### Sheet: Pattern 1 DEGs
Ensembl ID	gene	symbol
ENSDARG00000098315	ENSDARG00000098315.cyp1a	NA
ENSDARG00000100443	ENSDARG00000100443	NA
ENSDARG00000086826	ENSDARG00000086826.sult6b1	NA
ENSDARG00000098711	ENSDARG00000098711	NA
ENSDARG00000068582	ENSDARG00000068582.rnf44	NA
ENSDARG00000080675	ENSDARG00000080675	otoa
ENSDARG00000097639	ENSDARG00000097639	NA
ENSDARG00000096489	ENSDARG00000096489	NA
ENSDARG00000051886	ENSDARG00000051886.ANKRD11	NA
ENSDARG00000039266	ENSDARG00000039266	rbm25a
ENSDARG00000097714	ENSDARG00000097714	NA
ENSDARG00000012699	ENSDARG00000012699.BBX	NA
ENSDARG00000056838	ENSDARG00000056838	pimr93
ENSDARG00000042962	ENSDARG00000042962.dgcr2	NA
ENSDARG00000083046	ENSDARG00000083046	NA
ENSDARG00000020834	ENSDARG00000020834	si:dkey-230p4.1
ENSDARG00000075121	ENSDARG00000075121.hbegfa	NA
ENSDARG00000055713	ENSDARG00000055713.FMNL1	NA
ENSDARG00000059768	ENSDARG00000059768.gpatch8	NA
ENSDARG00000099970	ENSDARG00000099970	NA
ENSDARG00000096639	ENSDARG00000096639	NA
ENSDARG00000099269	ENSDARG00000099269	NA
ENSDARG00000098045	ENSDARG00000098045	NA
ENSDARG00000098968	ENSDARG00000098968.RSBN1	NA
ENSDARG00000040971	ENSDARG00000040971.zgc.92606	NA
ENSDARG00000091947	ENSDARG00000091947	znf106b
ENSDARG00000093606	ENSDARG00000093606	rps11b
ENSDARG00000019932	ENSDARG00000019932.slc5a11	NA
ENSDARG00000100819	ENSDARG00000100819	NA
ENSDARG00000100789	ENSDARG00000100789.plgrkt	NA
ENSDARG00000077405	ENSDARG00000077405	LOC402866
ENSDARG00000100584	ENSDARG00000100584.ccdc40	NA
ENSDARG00000097889	ENSDARG00000097889	NA
ENSDARG00000077256	ENSDARG00000077256.nat8l	NA
ENSDARG00000057276	ENSDARG00000057276.iqca1	NA
ENSDARG00000022045	ENSDARG00000022045	map1ab
ENSDARG00000098994	ENSDARG00000098994	NA
ENSDARG00000097892	ENSDARG00000097892	NA
ENSDARG00000045789	ENSDARG00000045789.srgap1b	NA
ENSDARG00000105463	ENSDARG00000105463	NA
ENSDARG00000098608	ENSDARG00000098608	NA
ENSDARG00000040439	ENSDARG00000040439.rsl24d1	NA
ENSDARG00000092064	ENSDARG00000092064	NA
ENSDARG00000057074	ENSDARG00000057074.rpgrb	NA
ENSDARG00000097077	ENSDARG00000097077	NA
ENSDARG00000099283	ENSDARG00000099283.EPB41	NA
ENSDARG00000091847	ENSDARG00000091847	LOC110437747
ENSDARG00000005423	ENSDARG00000005423.pgam1a	NA
ENSDARG00000057903	ENSDARG00000057903	si:ch211-266g18.10
ENSDARG00000093019	ENSDARG00000093019	NA
ENSDARG00000061120	ENSDARG00000061120.slc43a2b	NA
ENSDARG00000092950	ENSDARG00000092950	NA
ENSDARG00000087574	ENSDARG00000087574.nox1	NA
ENSDARG00000094388	ENSDARG00000094388	NA
ENSDARG00000035133	ENSDARG00000035133.pho	NA
ENSDARG00000052642	ENSDARG00000052642.shisa9b	NA
ENSDARG00000100012	ENSDARG00000100012	NA
ENSDARG00000096978	ENSDARG00000096978	LOC101885411
ENSDARG00000105465	ENSDARG00000105465	LOC107195253
ENSDARG00000069692	ENSDARG00000069692	col7a1l
ENSDARG00000097512	ENSDARG00000097512	LOC108179765
ENSDARG00000079957	ENSDARG00000079957.eloal	NA
ENSDARG00000096273	ENSDARG00000096273	si:dkey-3n22.9
ENSDARG00000092780	ENSDARG00000092780	si:ch1073-170o4.1
ENSDARG00000104004	ENSDARG00000104004	LOC101883440
ENSDARG00000100452	ENSDARG00000100452.nop53	NA
ENSDARG00000059097	ENSDARG00000059097.NKTR	NA
ENSDARG00000030311	ENSDARG00000030311.tmc2b	NA
ENSDARG00000018611	ENSDARG00000018611.lbx1b	NA
ENSDARG00000105443	ENSDARG00000105443	si:ch211-63p21.8
ENSDARG00000115830	ENSDARG00000115830	NA
ENSDARG00000058663	ENSDARG00000058663	NA
ENSDARG00000111462	ENSDARG00000111462	LOC101885891
ENSDARG00000103358	ENSDARG00000103358	NA
ENSDARG00000096091	ENSDARG00000096091	si:dkey-29j8.3
ENSDARG00000006266	ENSDARG00000006266.stat1a	NA
ENSDARG00000061956	ENSDARG00000061956	sytl2a
ENSDARG00000019420	ENSDARG00000019420.ETNK1	NA
ENSDARG00000056762	ENSDARG00000056762	tm4sf21b
ENSDARG00000095030	ENSDARG00000095030	si:ch73-120g24.5
ENSDARG00000093232	ENSDARG00000093232	NA
ENSDARG00000094128	ENSDARG00000094128	linc.0464
ENSDARG00000037002	ENSDARG00000037002.zgc.152968	NA
ENSDARG00000010873	ENSDARG00000010873.ddx17	NA
ENSDARG00000101163	ENSDARG00000101163	NA
ENSDARG00000103538	ENSDARG00000103538	NA
ENSDARG00000080337	ENSDARG00000080337	NA
ENSDARG00000080401	ENSDARG00000080401	NA
ENSDARG00000053535	ENSDARG00000053535.lmo7b	NA
ENSDARG00000015228	ENSDARG00000015228.ero1a	NA
ENSDARG00000059719	ENSDARG00000059719.fam169aa	NA
ENSDARG00000061896	ENSDARG00000061896.SLCO2A1	NA
ENSDARG00000102712	ENSDARG00000102712	NA
ENSDARG00000062954	ENSDARG00000062954.clk2a	NA
ENSDARG00000062479	ENSDARG00000062479.vcam1b	NA
ENSDARG00000081475	ENSDARG00000081475	NA
ENSDARG00000080128	ENSDARG00000080128	NA
ENSDARG00000096834	ENSDARG00000096834	NA
ENSDARG00000027887	ENSDARG00000027887.zfyve21	NA
ENSDARG00000076620	ENSDARG00000076620.ABHD8	NA
ENSDARG00000094263	ENSDARG00000094263	NA
ENSDARG00000043313	ENSDARG00000043313.ank2b	NA
ENSDARG00000070676	ENSDARG00000070676.ifnphi3	NA
ENSDARG00000006169	ENSDARG00000006169.lrrk2	NA
ENSDARG00000068621	ENSDARG00000068621	nlrc11
ENSDARG00000104724	ENSDARG00000104724	NA
ENSDARG00000056617	ENSDARG00000056617	rpgra
ENSDARG00000088298	ENSDARG00000088298	NA
ENSDARG00000021343	ENSDARG00000021343.wsb1	NA
ENSDARG00000098342	ENSDARG00000098342	NA
ENSDARG00000063299	ENSDARG00000063299	pcloa
ENSDARG00000098280	ENSDARG00000098280.rbm5	NA
ENSDARG00000026137	ENSDARG00000026137.sfxn5b	NA
ENSDARG00000067672	ENSDARG00000067672.CARD9	NA
ENSDARG00000101275	ENSDARG00000101275	LOC101884533
ENSDARG00000079353	ENSDARG00000079353.si.ch211.165d12.4	NA
ENSDARG00000095454	ENSDARG00000095454	NA
ENSDARG00000098911	ENSDARG00000098911.ccdc34	NA
ENSDARG00000095651	ENSDARG00000095651.hmx1	NA
ENSDARG00000097001	ENSDARG00000097001	si:ch73-233c7.1
ENSDARG00000038731	ENSDARG00000038731.slc25a36a	NA
ENSDARG00000107296	ENSDARG00000107296.INSYN2A	NA
ENSDARG00000061850	ENSDARG00000061850	si:dkey-19b23.12
ENSDARG00000099247	ENSDARG00000099247	si:dkey-68o6.5
ENSDARG00000104200	ENSDARG00000104200	LOC407643
ENSDARG00000041779	ENSDARG00000041779	trdn
ENSDARG00000093469	ENSDARG00000093469.ZNF653	NA
ENSDARG00000060977	ENSDARG00000060977.zgc.153018	NA
ENSDARG00000098798	ENSDARG00000098798	NA
ENSDARG00000067751	ENSDARG00000067751	si:rp71-68n21.9
ENSDARG00000030058	ENSDARG00000030058.tbx4	NA
ENSDARG00000093781	ENSDARG00000093781	lrriq1
ENSDARG00000043077	ENSDARG00000043077.NISCH	NA
ENSDARG00000093135	ENSDARG00000093135	NA
ENSDARG00000097613	ENSDARG00000097613	igfn1.3
ENSDARG00000100565	ENSDARG00000100565	LOC110437832
ENSDARG00000117547	ENSDARG00000117547	NA
ENSDARG00000097000	ENSDARG00000097000	LOC101884792
ENSDARG00000001976	ENSDARG00000001976	fkbp16
ENSDARG00000056018	ENSDARG00000056018	itga6l
ENSDARG00000092944	ENSDARG00000092944	NA
ENSDARG00000100540	ENSDARG00000100540	NA
ENSDARG00000092402	ENSDARG00000092402	NA
ENSDARG00000055835	ENSDARG00000055835	slc26a6
ENSDARG00000103436	ENSDARG00000103436	NA
ENSDARG00000089791	ENSDARG00000089791.slc25a32a	NA
ENSDARG00000045544	ENSDARG00000045544.hgfa	NA
ENSDARG00000105589	ENSDARG00000105589	LOC100535633
ENSDARG00000089640	ENSDARG00000089640.si.dkey.117n7.5	NA
ENSDARG00000109749	ENSDARG00000109749	NA
ENSDARG00000097839	ENSDARG00000097839	NA
ENSDARG00000092257	ENSDARG00000092257	NA
ENSDARG00000095380	ENSDARG00000095380	NA
ENSDARG00000022650	ENSDARG00000022650.cyp2ad3	NA
ENSDARG00000002097	ENSDARG00000002097	NA
ENSDARG00000018985	ENSDARG00000018985.castor2	NA
ENSDARG00000089519	ENSDARG00000089519	fbln7
ENSDARG00000099026	ENSDARG00000099026	si:dkey-185m8.2
ENSDARG00000092945	ENSDARG00000092945	si:ch211-250g4.3
ENSDARG00000038559	ENSDARG00000038559.h1.0	NA
ENSDARG00000093492	ENSDARG00000093492	si:dkey-246i21.1
ENSDARG00000002758	ENSDARG00000002758.dedd1	NA
ENSDARG00000079645	ENSDARG00000079645	NA
ENSDARG00000090957	ENSDARG00000090957	LOC100536109
ENSDARG00000035322	ENSDARG00000035322	myh7bb
ENSDARG00000101115	ENSDARG00000101115.med30	NA
ENSDARG00000016391	ENSDARG00000016391.calcoco1b	NA
ENSDARG00000068760	ENSDARG00000068760.tnks1bp1	NA
ENSDARG00000090948	ENSDARG00000090948	si:ch73-29c22.1
ENSDARG00000100202	ENSDARG00000100202	NA
ENSDARG00000100461	ENSDARG00000100461	LOC101882195
ENSDARG00000117517	ENSDARG00000117517	NA
ENSDARG00000060512	ENSDARG00000060512.KBTBD3	NA
ENSDARG00000025089	ENSDARG00000025089.LOXL4	NA
ENSDARG00000099445	ENSDARG00000099445.CC2D1B	NA
ENSDARG00000033754	ENSDARG00000033754.rbm48	NA
ENSDARG00000014587	ENSDARG00000014587.slc38a5b	NA
ENSDARG00000097897	ENSDARG00000097897.SGIP1	NA
ENSDARG00000097608	ENSDARG00000097608	NA
ENSDARG00000029019	ENSDARG00000029019.epb41b	NA
ENSDARG00000076221	ENSDARG00000076221.fthl28	NA
ENSDARG00000036295	ENSDARG00000036295.golga7ba	NA
ENSDARG00000092567	ENSDARG00000092567	si:dkey-61l1.4
ENSDARG00000099699	ENSDARG00000099699	NA
ENSDARG00000044672	ENSDARG00000044672.parapinopsinb	NA
ENSDARG00000001767	ENSDARG00000001767.slc29a2	NA
ENSDARG00000113519	ENSDARG00000113519	LOC100332323
ENSDARG00000059824	ENSDARG00000059824.soat2	NA
ENSDARG00000025788	ENSDARG00000025788.chp2	NA
ENSDARG00000102018	ENSDARG00000102018.btr25	NA
ENSDARG00000069928	ENSDARG00000069928.PRKCE	NA
ENSDARG00000095041	ENSDARG00000095041	LOC108191292
ENSDARG00000105424	ENSDARG00000105424	si:rp71-46j2.7
ENSDARG00000038793	ENSDARG00000038793.ccdc24	NA
ENSDARG00000074680	ENSDARG00000074680.RIMS1	NA
ENSDARG00000102644	ENSDARG00000102644	NA
ENSDARG00000043046	ENSDARG00000043046.fbxl5	NA
ENSDARG00000105644	ENSDARG00000105644.tm4sf21b	NA
ENSDARG00000070178	ENSDARG00000070178.zp3d.2	NA
ENSDARG00000113371	ENSDARG00000113371	NA
ENSDARG00000102873	ENSDARG00000102873	NA
ENSDARG00000103013	ENSDARG00000103013.pcdh1g22	NA
ENSDARG00000109263	ENSDARG00000109263	NA
ENSDARG00000040582	ENSDARG00000040582.C18H3orf33	NA
ENSDARG00000005980	ENSDARG00000005980.sfswap	NA
ENSDARG00000105304	ENSDARG00000105304	si:dkey-220a11.5
ENSDARG00000117328	ENSDARG00000117328	NA
ENSDARG00000105145	ENSDARG00000105145	si:ch211-282j17.12
ENSDARG00000037838	ENSDARG00000037838.UNKL	NA
ENSDARG00000032327	ENSDARG00000032327.usp36	NA
ENSDARG00000025671	ENSDARG00000025671.grm6b	NA
ENSDARG00000070037	ENSDARG00000070037.rgs8	NA
ENSDARG00000105592	ENSDARG00000105592	NA
ENSDARG00000103618	ENSDARG00000103618.btr18	NA
ENSDARG00000096896	ENSDARG00000096896	NA
ENSDARG00000106560	ENSDARG00000106560.MCMDC2	NA
ENSDARG00000086419	ENSDARG00000086419	si:ch211-282j17.13
ENSDARG00000004954	ENSDARG00000004954.grna	NA
ENSDARG00000068912	ENSDARG00000068912.zgc.153012	NA
ENSDARG00000017400	ENSDARG00000017400.klf1	NA
ENSDARG00000098392	ENSDARG00000098392.ly6pge	NA
ENSDARG00000096705	ENSDARG00000096705	NA
ENSDARG00000096226	ENSDARG00000096226	znf1072
ENSDARG00000103237	ENSDARG00000103237	si:ch73-299h12.8
ENSDARG00000071644	ENSDARG00000071644	si:dkey-19a16.7
ENSDARG00000102690	ENSDARG00000102690	rims2b
ENSDARG00000102825	ENSDARG00000102825.olfm2b	NA
ENSDARG00000087191	ENSDARG00000087191	wdr93
ENSDARG00000013174	ENSDARG00000013174	LOC100500933
ENSDARG00000102725	ENSDARG00000102725	LOC103909961
ENSDARG00000111876	ENSDARG00000111876	LOC110438503
ENSDARG00000015657	ENSDARG00000015657.ppp1r3c2b	NA
ENSDARG00000054058	ENSDARG00000054058.h1.10	NA
ENSDARG00000014655	ENSDARG00000014655.ITPR1	NA
ENSDARG00000098663	ENSDARG00000098663.fgf19	NA
ENSDARG00000093126	ENSDARG00000093126	si:ch73-112l6.1
ENSDARG00000100065	ENSDARG00000100065	NA
ENSDARG00000099337	ENSDARG00000099337	si:ch211-209j12.2
ENSDARG00000038667	ENSDARG00000038667.fggy	NA
ENSDARG00000097108	ENSDARG00000097108	NA
ENSDARG00000092510	ENSDARG00000092510	NA
ENSDARG00000062808	ENSDARG00000062808	LOC100537541
ENSDARG00000077009	ENSDARG00000077009	NA
ENSDARG00000054916	ENSDARG00000054916.eif4ebp3	NA
ENSDARG00000116713	ENSDARG00000116713	nppcl2
ENSDARG00000078683	ENSDARG00000078683.RNF14	NA
ENSDARG00000114583	ENSDARG00000114583	NA
ENSDARG00000105368	ENSDARG00000105368	NA
ENSDARG00000097594	ENSDARG00000097594	NA
ENSDARG00000012801	ENSDARG00000012801.PFKP	NA
ENSDARG00000097536	ENSDARG00000097536	NA
ENSDARG00000095139	ENSDARG00000095139	LOC101885092
ENSDARG00000105053	ENSDARG00000105053	dbx2
ENSDARG00000095732	ENSDARG00000095732	NA
ENSDARG00000052923	ENSDARG00000052923.zgc.113162	NA
ENSDARG00000069780	ENSDARG00000069780.pus7l	NA
ENSDARG00000091887	ENSDARG00000091887	si:dkey-46k9.4
ENSDARG00000105441	ENSDARG00000105441	NA
ENSDARG00000068991	ENSDARG00000068991.zgc.158862	NA
ENSDARG00000079031	ENSDARG00000079031	nim1kb
ENSDARG00000016789	ENSDARG00000016789.zgc.152891	NA
ENSDARG00000092845	ENSDARG00000092845	NA
ENSDARG00000014840	ENSDARG00000014840.prph2b	NA
ENSDARG00000096107	ENSDARG00000096107	NA
ENSDARG00000053130	ENSDARG00000053130.pcp4a	NA
ENSDARG00000069765	ENSDARG00000069765	syngap1b
ENSDARG00000070620	ENSDARG00000070620	LOC100149482
ENSDARG00000096696	ENSDARG00000096696	LOC100536797
ENSDARG00000097158	ENSDARG00000097158	NA
ENSDARG00000034757	ENSDARG00000034757.zdhhc2	NA
ENSDARG00000075700	ENSDARG00000075700.zswim2	NA
ENSDARG00000041092	ENSDARG00000041092.PGPEP1L	NA
ENSDARG00000053963	ENSDARG00000053963.npm2b	NA
ENSDARG00000037244	ENSDARG00000037244.gpr137	NA
ENSDARG00000063026	ENSDARG00000063026.mlc1	NA
ENSDARG00000102905	ENSDARG00000102905.dre.mir.219.3	NA
ENSDARG00000076264	ENSDARG00000076264.zgc.195170	NA
ENSDARG00000101096	ENSDARG00000101096.cebp1	NA
ENSDARG00000071005	ENSDARG00000071005.ppp1r3ca	NA
ENSDARG00000090232	ENSDARG00000090232	NA
ENSDARG00000010756	ENSDARG00000010756.nod2	NA
ENSDARG00000113858	ENSDARG00000113858	NA
ENSDARG00000062902	ENSDARG00000062902	si:dkey-220f10.4
ENSDARG00000097135	ENSDARG00000097135	NA
ENSDARG00000076357	ENSDARG00000076357	NA
ENSDARG00000003904	ENSDARG00000003904.sycp1	NA
ENSDARG00000010183	ENSDARG00000010183	si:ch73-265h17.1
ENSDARG00000110604	ENSDARG00000110604	NA
ENSDARG00000104839	ENSDARG00000104839.mansc1	NA
ENSDARG00000092527	ENSDARG00000092527	LOC108179979
ENSDARG00000098716	ENSDARG00000098716.PARP11	NA
ENSDARG00000101912	ENSDARG00000101912	NA
ENSDARG00000001825	ENSDARG00000001825.CFAP43	NA
ENSDARG00000095885	ENSDARG00000095885	NA
ENSDARG00000102658	ENSDARG00000102658.zgc.174624	NA
ENSDARG00000110991	ENSDARG00000110991.znf276	NA
ENSDARG00000099185	ENSDARG00000099185.chia.2	NA
ENSDARG00000098569	ENSDARG00000098569	NA
ENSDARG00000019752	ENSDARG00000019752.rom1a	NA
ENSDARG00000098719	ENSDARG00000098719.METTL23	NA
ENSDARG00000092636	ENSDARG00000092636	si:dkey-46k9.4
ENSDARG00000070683	ENSDARG00000070683.dkk3b	NA
ENSDARG00000004643	ENSDARG00000004643.cdhr1a	NA
ENSDARG00000021163	ENSDARG00000021163.thrb	NA
ENSDARG00000083325	ENSDARG00000083325	NA
ENSDARG00000087087	ENSDARG00000087087.col28a1b	NA

### Sheet: Pattern 2 DEGs
Ensembl ID	gene	symbol
ENSDARG00000027088	ENSDARG00000027088.ptgdsb.1	NA
ENSDARG00000020960	ENSDARG00000020960.hgs	NA
ENSDARG00000100128	ENSDARG00000100128	NA
ENSDARG00000112301	ENSDARG00000112301	NA
ENSDARG00000078016	ENSDARG00000078016	dtx4b
ENSDARG00000019588	ENSDARG00000019588.chico	NA
ENSDARG00000062341	ENSDARG00000062341.WFS1	NA
ENSDARG00000005783	ENSDARG00000005783.NCAN	NA
ENSDARG00000020242	ENSDARG00000020242.fermt2	NA
ENSDARG00000010565	ENSDARG00000010565.aqp4	NA
ENSDARG00000006314	ENSDARG00000006314.itgav	NA
ENSDARG00000059888	ENSDARG00000059888	ago3a
ENSDARG00000078557	ENSDARG00000078557	si:ch211-57n23.4
ENSDARG00000102272	ENSDARG00000102272.coro6	NA
ENSDARG00000062949	ENSDARG00000062949.NT5DC3	NA
ENSDARG00000109929	ENSDARG00000109929.ITGB1	NA
ENSDARG00000102885	ENSDARG00000102885.RSU1	NA
ENSDARG00000098215	ENSDARG00000098215.BICD2	NA
ENSDARG00000077582	ENSDARG00000077582	NA
ENSDARG00000001857	ENSDARG00000001857.AFF4	NA
ENSDARG00000098420	ENSDARG00000098420.SNTA1	NA
ENSDARG00000091801	ENSDARG00000091801	serpinb14
ENSDARG00000022309	ENSDARG00000022309.DSP	NA
ENSDARG00000103607	ENSDARG00000103607.wtip	NA
ENSDARG00000019963	ENSDARG00000019963.sfxn1	NA
ENSDARG00000095643	ENSDARG00000095643.si.dkey.253d23.3	NA
ENSDARG00000095268	ENSDARG00000095268	cd34
ENSDARG00000060484	ENSDARG00000060484.selenoi	NA
ENSDARG00000100718	ENSDARG00000100718.me2	NA
ENSDARG00000067719	ENSDARG00000067719.wwtr1	NA
ENSDARG00000060641	ENSDARG00000060641.PRKAA2	NA
ENSDARG00000028393	ENSDARG00000028393.DAAM2	NA
ENSDARG00000117361	ENSDARG00000117361	NA
ENSDARG00000078401	ENSDARG00000078401	larp4aa
ENSDARG00000028800	ENSDARG00000028800.CYTH2	NA
ENSDARG00000012076	ENSDARG00000012076.apoa1a	NA
ENSDARG00000099379	ENSDARG00000099379	NA
ENSDARG00000062430	ENSDARG00000062430.gpd2	NA
ENSDARG00000061231	ENSDARG00000061231.tinagl1	NA
ENSDARG00000057531	ENSDARG00000057531.pgap3	NA
ENSDARG00000067729	ENSDARG00000067729.arid3c	NA
ENSDARG00000101322	ENSDARG00000101322.tfr1a	NA
ENSDARG00000100717	ENSDARG00000100717.socs5a	NA
ENSDARG00000071449	ENSDARG00000071449	fam234a
ENSDARG00000032188	ENSDARG00000032188.lrrc8aa	NA
ENSDARG00000052341	ENSDARG00000052341.sgcb	NA
ENSDARG00000099005	ENSDARG00000099005	NA
ENSDARG00000044094	ENSDARG00000044094.gfpt2	NA
ENSDARG00000077839	ENSDARG00000077839.DHX30	NA
ENSDARG00000013607	ENSDARG00000013607.sema3gb	NA
ENSDARG00000055093	ENSDARG00000055093	cdh27
ENSDARG00000113296	ENSDARG00000113296	NA
ENSDARG00000002071	ENSDARG00000002071.adss2	NA
ENSDARG00000043589	ENSDARG00000043589.ca4a	NA
ENSDARG00000059931	ENSDARG00000059931.HYAL2	NA
ENSDARG00000021855	ENSDARG00000021855.arnt	NA
ENSDARG00000018726	ENSDARG00000018726.slco3a1a	NA
ENSDARG00000012196	ENSDARG00000012196.FER	NA
ENSDARG00000056165	ENSDARG00000056165.si.ch211.215a10.4	NA
ENSDARG00000043646	ENSDARG00000043646.slc6a8	NA
ENSDARG00000060680	ENSDARG00000060680	si:ch73-127m5.1
ENSDARG00000091598	ENSDARG00000091598	si:ch73-91k6.2
ENSDARG00000058953	ENSDARG00000058953.abcc4	NA
ENSDARG00000057465	ENSDARG00000057465.gfpt1	NA
ENSDARG00000038784	ENSDARG00000038784.faim2a	NA
ENSDARG00000101755	ENSDARG00000101755.prkar1ab	NA
ENSDARG00000039871	ENSDARG00000039871.rpz4	NA
ENSDARG00000098573	ENSDARG00000098573.sgcd	NA
ENSDARG00000098984	ENSDARG00000098984.pid1	NA
ENSDARG00000000472	ENSDARG00000000472.cntn2	NA
ENSDARG00000042210	ENSDARG00000042210.sema3ab	NA
ENSDARG00000020981	ENSDARG00000020981.slc35a3b	NA
ENSDARG00000007129	ENSDARG00000007129	slc6a16a
ENSDARG00000061660	ENSDARG00000061660	LOC100333227
ENSDARG00000042114	ENSDARG00000042114.BIN1	NA
ENSDARG00000103052	ENSDARG00000103052.pcyox1	NA
ENSDARG00000067607	ENSDARG00000067607.srebf1	NA
ENSDARG00000059432	ENSDARG00000059432.FSD1L	NA
ENSDARG00000037813	ENSDARG00000037813.zgc.113278	NA
ENSDARG00000029894	ENSDARG00000029894.slc2a15a	NA
ENSDARG00000089223	ENSDARG00000089223.ngfrb	NA
ENSDARG00000008697	ENSDARG00000008697.EPAS1	NA
ENSDARG00000076838	ENSDARG00000076838.apom	NA
ENSDARG00000021996	ENSDARG00000021996	ppp2r2aa
ENSDARG00000062696	ENSDARG00000062696.DGKG	NA
ENSDARG00000010042	ENSDARG00000010042.dnm1a	NA
ENSDARG00000053804	ENSDARG00000053804	osbpl2a
ENSDARG00000019278	ENSDARG00000019278.GNB4	NA
ENSDARG00000037943	ENSDARG00000037943	cpt1a2b
ENSDARG00000067676	ENSDARG00000067676.PLCL1	NA
ENSDARG00000018721	ENSDARG00000018721.npnta	NA
ENSDARG00000079790	ENSDARG00000079790.PLPP1	NA
ENSDARG00000036156	ENSDARG00000036156.fnbp1a	NA
ENSDARG00000012745	ENSDARG00000012745.poc1bl	NA
ENSDARG00000104484	ENSDARG00000104484.itgb1b	NA
ENSDARG00000036826	ENSDARG00000036826.ankrd52a	NA
ENSDARG00000100700	ENSDARG00000100700	eps15l1b
ENSDARG00000087999	ENSDARG00000087999	LOC100007813
ENSDARG00000007869	ENSDARG00000007869.ehd3	NA
ENSDARG00000104283	ENSDARG00000104283.CDC42BPA	NA
ENSDARG00000024317	ENSDARG00000024317.trap1	NA
ENSDARG00000091161	ENSDARG00000091161.rpz	NA
ENSDARG00000108787	ENSDARG00000108787.TRIM67	NA
ENSDARG00000041394	ENSDARG00000041394.dnajb1b	NA
ENSDARG00000103830	ENSDARG00000103830	ddr2l
ENSDARG00000099911	ENSDARG00000099911.lrrc8c	NA
ENSDARG00000004931	ENSDARG00000004931.slc8a3	NA
ENSDARG00000061391	ENSDARG00000061391.grhl1	NA
ENSDARG00000102234	ENSDARG00000102234	si:ch211-71n6.4
ENSDARG00000002571	ENSDARG00000002571.tmod2	NA
ENSDARG00000037121	ENSDARG00000037121.mat2ab	NA
ENSDARG00000012341	ENSDARG00000012341.capn9	NA
ENSDARG00000102765	ENSDARG00000102765.LONP1	NA
ENSDARG00000092499	ENSDARG00000092499	si:ch211-183d21.1
ENSDARG00000045887	ENSDARG00000045887.mmp30	NA
ENSDARG00000013072	ENSDARG00000013072.MMP15	NA
ENSDARG00000109262	ENSDARG00000109262	NA
ENSDARG00000056767	ENSDARG00000056767.itgb3a	NA
ENSDARG00000006577	ENSDARG00000006577	NA
ENSDARG00000020085	ENSDARG00000020085.slc33a1	NA
ENSDARG00000069608	ENSDARG00000069608.palm2akap2	NA
ENSDARG00000103399	ENSDARG00000103399.SLC44A2	NA
ENSDARG00000098746	ENSDARG00000098746.dhrs13l1	NA
ENSDARG00000016718	ENSDARG00000016718	mmp11b
ENSDARG00000117822	ENSDARG00000117822	NA
ENSDARG00000012468	ENSDARG00000012468.aacs	NA
ENSDARG00000031126	ENSDARG00000031126.notum1a	NA
ENSDARG00000042492	ENSDARG00000042492	NA
ENSDARG00000090850	ENSDARG00000090850.serpina1l	NA
ENSDARG00000035895	ENSDARG00000035895.fndc5b	NA
ENSDARG00000010059	ENSDARG00000010059.ITPKB	NA
ENSDARG00000045946	ENSDARG00000045946.sec24d	NA
ENSDARG00000063157	ENSDARG00000063157.MAPK8IP2	NA
ENSDARG00000104483	ENSDARG00000104483.gipc1	NA
ENSDARG00000058702	ENSDARG00000058702.vax2	NA
ENSDARG00000074645	ENSDARG00000074645	tut7
ENSDARG00000017047	ENSDARG00000017047.slc27a4	NA
ENSDARG00000078227	ENSDARG00000078227.CSPG4	NA
ENSDARG00000058229	ENSDARG00000058229.acot11a	NA
ENSDARG00000008192	ENSDARG00000008192.pank1a	NA
ENSDARG00000019549	ENSDARG00000019549.CDS1	NA
ENSDARG00000070213	ENSDARG00000070213.etnk2	NA
ENSDARG00000015866	ENSDARG00000015866.apoa2	NA
ENSDARG00000026348	ENSDARG00000026348.csad	NA
ENSDARG00000028664	ENSDARG00000028664.ahsa1a	NA
ENSDARG00000062550	ENSDARG00000062550.rc3h1a	NA
ENSDARG00000100274	ENSDARG00000100274.WDR7	NA
ENSDARG00000093093	ENSDARG00000093093.ADAM17	NA
ENSDARG00000076246	ENSDARG00000076246.prune	NA
ENSDARG00000078366	ENSDARG00000078366	NA
ENSDARG00000058990	ENSDARG00000058990.slc35a2	NA
ENSDARG00000052511	ENSDARG00000052511.lin28b	NA
ENSDARG00000046079	ENSDARG00000046079	cacng6b
ENSDARG00000098871	ENSDARG00000098871.GGA3	NA
ENSDARG00000079372	ENSDARG00000079372	si:ch211-264f5.6
ENSDARG00000102578	ENSDARG00000102578.mif4gdb	NA
ENSDARG00000078139	ENSDARG00000078139.appl2	NA
ENSDARG00000036998	ENSDARG00000036998.arf3b	NA
ENSDARG00000025319	ENSDARG00000025319.fynb	NA
ENSDARG00000002536	ENSDARG00000002536.tm9sf4	NA
ENSDARG00000079922	ENSDARG00000079922.klf4	NA
ENSDARG00000005749	ENSDARG00000005749.cand2	NA
ENSDARG00000034871	ENSDARG00000034871.MID2	NA
ENSDARG00000090988	ENSDARG00000090988	LOC110440055
ENSDARG00000099418	ENSDARG00000099418	NA
ENSDARG00000076697	ENSDARG00000076697.SIPA1	NA
ENSDARG00000089334	ENSDARG00000089334.ednrba	NA
ENSDARG00000110186	ENSDARG00000110186.CDCP1	NA
ENSDARG00000055490	ENSDARG00000055490.GALNT12	NA
ENSDARG00000039832	ENSDARG00000039832.gsta.2	NA
ENSDARG00000102986	ENSDARG00000102986.csf1ra	NA
ENSDARG00000018096	ENSDARG00000018096.SCAP	NA
ENSDARG00000053918	ENSDARG00000053918.srfa	NA
ENSDARG00000001437	ENSDARG00000001437.slc2a1a	NA
ENSDARG00000042859	ENSDARG00000042859.slc5a6a	NA
ENSDARG00000070661	ENSDARG00000070661	LOC100034602
ENSDARG00000004634	ENSDARG00000004634.osbp	NA
ENSDARG00000042555	ENSDARG00000042555.DYM	NA
ENSDARG00000014488	ENSDARG00000014488.ca2	NA
ENSDARG00000093402	ENSDARG00000093402	si:ch73-286h23.3
ENSDARG00000094704	ENSDARG00000094704.bcl2a	NA
ENSDARG00000052604	ENSDARG00000052604.CPEB2	NA
ENSDARG00000055518	ENSDARG00000055518.pygma	NA
ENSDARG00000077011	ENSDARG00000077011.BLTP3A	NA
ENSDARG00000114825	ENSDARG00000114825.SCARF2	NA
ENSDARG00000074644	ENSDARG00000074644.SPOCK1	NA
ENSDARG00000044436	ENSDARG00000044436.rps6ka4	NA
ENSDARG00000098860	ENSDARG00000098860	tlcd3a
ENSDARG00000060168	ENSDARG00000060168.fhip2a	NA
ENSDARG00000091043	ENSDARG00000091043.pcdh2ab6	NA
ENSDARG00000102900	ENSDARG00000102900.tacr1b	NA
ENSDARG00000077605	ENSDARG00000077605.FRRS1	NA
ENSDARG00000099568	ENSDARG00000099568	cnnm3
ENSDARG00000104559	ENSDARG00000104559.TMEM63B	NA
ENSDARG00000036587	ENSDARG00000036587.cbr1	NA
ENSDARG00000103056	ENSDARG00000103056.ITGA4	NA
ENSDARG00000098566	ENSDARG00000098566	NA
ENSDARG00000093405	ENSDARG00000093405.casp6a	NA
ENSDARG00000024546	ENSDARG00000024546.pla2g4aa	NA
ENSDARG00000041493	ENSDARG00000041493	ipo4
ENSDARG00000058644	ENSDARG00000058644.dnajb2	NA
ENSDARG00000052330	ENSDARG00000052330.slc4a2b	NA
ENSDARG00000053232	ENSDARG00000053232.itgb1b.1	NA
ENSDARG00000067601	ENSDARG00000067601.arfgap2	NA
ENSDARG00000090727	ENSDARG00000090727	celf5b
ENSDARG00000098695	ENSDARG00000098695.vclb	NA
ENSDARG00000070757	ENSDARG00000070757.si.ch211.155i14.1	NA
ENSDARG00000019973	ENSDARG00000019973.stk38a	NA
ENSDARG00000040334	ENSDARG00000040334.mat2aa	NA
ENSDARG00000020149	ENSDARG00000020149.ACOXL	NA
ENSDARG00000030641	ENSDARG00000030641.letmd1	NA
ENSDARG00000036897	ENSDARG00000036897.sgms2b	NA
ENSDARG00000003035	ENSDARG00000003035.hspa9	NA
ENSDARG00000079979	ENSDARG00000079979.fam89a	NA
ENSDARG00000078550	ENSDARG00000078550.zgc.194839	NA
ENSDARG00000086933	ENSDARG00000086933.tnni3k	NA
ENSDARG00000091138	ENSDARG00000091138.actr3	NA
ENSDARG00000010556	ENSDARG00000010556	mmp25b
ENSDARG00000044968	ENSDARG00000044968.vcla	NA
ENSDARG00000052368	ENSDARG00000052368.CLTB	NA
ENSDARG00000058323	ENSDARG00000058323.tmbim1a	NA
ENSDARG00000059826	ENSDARG00000059826.crtac1a	NA
ENSDARG00000062517	ENSDARG00000062517.fam110d	NA
ENSDARG00000057374	ENSDARG00000057374.sfxn3	NA
ENSDARG00000035273	ENSDARG00000035273.TMTC2	NA
ENSDARG00000060716	ENSDARG00000060716.PRKX	NA
ENSDARG00000062964	ENSDARG00000062964	si:dkey-246g23.2
ENSDARG00000040298	ENSDARG00000040298.apoa4b.1	NA
ENSDARG00000062208	ENSDARG00000062208	prrt1
ENSDARG00000068915	ENSDARG00000068915.si.ch73.42k18.1	NA
ENSDARG00000061687	ENSDARG00000061687.atxn1a	NA
ENSDARG00000076546	ENSDARG00000076546.TRHR	NA
ENSDARG00000101790	ENSDARG00000101790	bif1.1
ENSDARG00000060177	ENSDARG00000060177.VCPIP1	NA
ENSDARG00000058820	ENSDARG00000058820.bin1b	NA
ENSDARG00000115762	ENSDARG00000115762	NA
ENSDARG00000069980	ENSDARG00000069980.lman1	NA
ENSDARG00000098237	ENSDARG00000098237.fbn2b	NA
ENSDARG00000101423	ENSDARG00000101423.cyp2y3	NA
ENSDARG00000101256	ENSDARG00000101256	NA
ENSDARG00000106989	ENSDARG00000106989.ZNF821	NA
ENSDARG00000104860	ENSDARG00000104860	LOC561377
ENSDARG00000061243	ENSDARG00000061243.UBASH3B	NA
ENSDARG00000031809	ENSDARG00000031809.rbm24b	NA
ENSDARG00000068863	ENSDARG00000068863.si.dkey.98f17.5	NA
ENSDARG00000063079	ENSDARG00000063079.ago3b	NA
ENSDARG00000105643	ENSDARG00000105643	si:dkey-181f22.4
ENSDARG00000099032	ENSDARG00000099032	LOC108190739
ENSDARG00000090408	ENSDARG00000090408.ERBB4	NA
ENSDARG00000070076	ENSDARG00000070076.actr2b	NA
ENSDARG00000059997	ENSDARG00000059997.sv2ca	NA
ENSDARG00000045297	ENSDARG00000045297.phb2a	NA
ENSDARG00000024964	ENSDARG00000024964.PATJ	NA
ENSDARG00000102959	ENSDARG00000102959.zgc.171220	NA
ENSDARG00000016667	ENSDARG00000016667	gabbr1b
ENSDARG00000069266	ENSDARG00000069266.esrra	NA
ENSDARG00000032795	ENSDARG00000032795.pgap6	NA
ENSDARG00000060980	ENSDARG00000060980.ATP8B1	NA
ENSDARG00000094614	ENSDARG00000094614	NA
ENSDARG00000063621	ENSDARG00000063621.AADAC	NA
ENSDARG00000016088	ENSDARG00000016088.rtn2a	NA
ENSDARG00000097726	ENSDARG00000097726	si:ch211-149e23.4
ENSDARG00000098313	ENSDARG00000098313.nadka	NA
ENSDARG00000101175	ENSDARG00000101175.mcu	NA
ENSDARG00000054610	ENSDARG00000054610.coro1a	NA
ENSDARG00000019457	ENSDARG00000019457.tfe3b	NA
ENSDARG00000012467	ENSDARG00000012467.spint1b	NA
ENSDARG00000026376	ENSDARG00000026376.ACO1	NA
ENSDARG00000043084	ENSDARG00000043084.ABHD17A	NA
ENSDARG00000067613	ENSDARG00000067613.dnajc25	NA
ENSDARG00000098379	ENSDARG00000098379.C7H4orf54	NA
ENSDARG00000075188	ENSDARG00000075188.adamts10	NA
ENSDARG00000041490	ENSDARG00000041490	LOC568656
ENSDARG00000099118	ENSDARG00000099118.TRAPPC9	NA
ENSDARG00000076144	ENSDARG00000076144	icam3
ENSDARG00000015158	ENSDARG00000015158.slc50a1	NA
ENSDARG00000034210	ENSDARG00000034210	si:dkey-240h12.4
ENSDARG00000018106	ENSDARG00000018106.eif2b3	NA
ENSDARG00000055493	ENSDARG00000055493.hic1	NA
ENSDARG00000101452	ENSDARG00000101452.SUSD2	NA
ENSDARG00000056395	ENSDARG00000056395	onecut3a
ENSDARG00000042510	ENSDARG00000042510	acot20
ENSDARG00000098868	ENSDARG00000098868.XPO5	NA
ENSDARG00000016439	ENSDARG00000016439	slc7a1a
ENSDARG00000019125	ENSDARG00000019125.klhl40b	NA
ENSDARG00000060537	ENSDARG00000060537.ATAD2B	NA
ENSDARG00000059557	ENSDARG00000059557.xylt2	NA
ENSDARG00000014340	ENSDARG00000014340.rab11al	NA
ENSDARG00000061644	ENSDARG00000061644.ensab	NA
ENSDARG00000076592	ENSDARG00000076592.man1b1b	NA
ENSDARG00000058561	ENSDARG00000058561.fbxo30a	NA
ENSDARG00000004177	ENSDARG00000004177	fam169ab
ENSDARG00000070674	ENSDARG00000070674.psmd6	NA
ENSDARG00000076381	ENSDARG00000076381.slc25a1b	NA
ENSDARG00000068910	ENSDARG00000068910.nos1	NA
ENSDARG00000027355	ENSDARG00000027355.slc25a4	NA
ENSDARG00000102377	ENSDARG00000102377.slc6a16b	NA
ENSDARG00000113928	ENSDARG00000113928.B3GAT1	NA
ENSDARG00000061718	ENSDARG00000061718.znf704	NA
ENSDARG00000117320	ENSDARG00000117320	NA
ENSDARG00000110710	ENSDARG00000110710	NA
ENSDARG00000099390	ENSDARG00000099390	NA
ENSDARG00000095863	ENSDARG00000095863.afp4	NA
ENSDARG00000070603	ENSDARG00000070603.hspa12a	NA
ENSDARG00000059227	ENSDARG00000059227.fabp1b.1	NA
ENSDARG00000069909	ENSDARG00000069909.HTRA2	NA
ENSDARG00000116895	ENSDARG00000116895	gjd4
ENSDARG00000099487	ENSDARG00000099487	NA
ENSDARG00000053483	ENSDARG00000053483.zgc.113054	NA
ENSDARG00000015731	ENSDARG00000015731.ANO5	NA
ENSDARG00000063300	ENSDARG00000063300	NA
ENSDARG00000101366	ENSDARG00000101366.CMKLR2	NA
ENSDARG00000044575	ENSDARG00000044575.vars1	NA
ENSDARG00000026988	ENSDARG00000026988.TBC1D22B	NA
ENSDARG00000113768	ENSDARG00000113768	LOC101885783
ENSDARG00000063177	ENSDARG00000063177.manf	NA
ENSDARG00000020028	ENSDARG00000020028.CPS1	NA
ENSDARG00000095312	ENSDARG00000095312	LOC566194
ENSDARG00000095120	ENSDARG00000095120	NA
ENSDARG00000086819	ENSDARG00000086819.scn1laa	NA
ENSDARG00000062181	ENSDARG00000062181.bmt2	NA
ENSDARG00000079725	ENSDARG00000079725.dhx9	NA
ENSDARG00000016364	ENSDARG00000016364.gna15.1	NA
ENSDARG00000089717	ENSDARG00000089717.QPCT	NA
ENSDARG00000102458	ENSDARG00000102458.hip1rb	NA
ENSDARG00000110056	ENSDARG00000110056	NA
ENSDARG00000074393	ENSDARG00000074393.SH3YL1	NA
ENSDARG00000074309	ENSDARG00000074309.CNNM4	NA
ENSDARG00000038207	ENSDARG00000038207.aldh4a1	NA
ENSDARG00000077252	ENSDARG00000077252	NA
ENSDARG00000078425	ENSDARG00000078425.oat	NA
ENSDARG00000103456	ENSDARG00000103456	NA
ENSDARG00000024479	ENSDARG00000024479.pigk	NA
ENSDARG00000027867	ENSDARG00000027867	paplna
ENSDARG00000113295	ENSDARG00000113295	NA
ENSDARG00000063333	ENSDARG00000063333.NUP210	NA
ENSDARG00000038422	ENSDARG00000038422.entpd4	NA
ENSDARG00000100875	ENSDARG00000100875.GAN	NA
ENSDARG00000008858	ENSDARG00000008858.CYP7B1	NA
ENSDARG00000102415	ENSDARG00000102415.scinla	NA
ENSDARG00000030598	ENSDARG00000030598.NAMPT	NA
ENSDARG00000032761	ENSDARG00000032761.PDE4D	NA
ENSDARG00000074071	ENSDARG00000074071.mrnip	NA
ENSDARG00000097397	ENSDARG00000097397.ugt5a4	NA
ENSDARG00000057263	ENSDARG00000057263.zgc.173729	NA
ENSDARG00000097959	ENSDARG00000097959	si:dkey-248g15.3
ENSDARG00000010478	ENSDARG00000010478.hsp90aa1.1	NA
ENSDARG00000060323	ENSDARG00000060323.exoc5	NA
ENSDARG00000052766	ENSDARG00000052766.EVI5L	NA
ENSDARG00000103846	ENSDARG00000103846.hspa5	NA
ENSDARG00000006677	ENSDARG00000006677.ripk1l	NA
ENSDARG00000056166	ENSDARG00000056166	jac2
ENSDARG00000059026	ENSDARG00000059026.zgc.123217	NA
ENSDARG00000022712	ENSDARG00000022712.stat3	NA
ENSDARG00000062465	ENSDARG00000062465	pgap1
ENSDARG00000013776	ENSDARG00000013776.thop1	NA
ENSDARG00000061265	ENSDARG00000061265.LMLN	NA
ENSDARG00000102710	ENSDARG00000102710	NA
ENSDARG00000102937	ENSDARG00000102937.hspbp1	NA
ENSDARG00000077762	ENSDARG00000077762	slc2a4rg
ENSDARG00000021383	ENSDARG00000021383.naalad2	NA
ENSDARG00000044755	ENSDARG00000044755.GCNT4	NA
ENSDARG00000005216	ENSDARG00000005216.megf6	NA
ENSDARG00000052658	ENSDARG00000052658.PPTC7	NA
ENSDARG00000026835	ENSDARG00000026835.slc25a32b	NA
ENSDARG00000092521	ENSDARG00000092521	jac1
ENSDARG00000069189	ENSDARG00000069189	NA
ENSDARG00000104659	ENSDARG00000104659	wars1
ENSDARG00000029931	ENSDARG00000029931.atp13a1	NA
ENSDARG00000079065	ENSDARG00000079065.ankrd50	NA
ENSDARG00000035005	ENSDARG00000035005.bag2	NA
ENSDARG00000077263	ENSDARG00000077263	NA
ENSDARG00000060766	ENSDARG00000060766.PXN	NA
ENSDARG00000075337	ENSDARG00000075337.lars2	NA
ENSDARG00000079250	ENSDARG00000079250	zbtb5
ENSDARG00000051762	ENSDARG00000051762	NA
ENSDARG00000036793	ENSDARG00000036793	ttll5
ENSDARG00000015662	ENSDARG00000015662.pla2g12b	NA
ENSDARG00000053917	ENSDARG00000053917.alg10	NA
ENSDARG00000088711	ENSDARG00000088711.lgals1l1	NA
ENSDARG00000074677	ENSDARG00000074677.frem3	NA
ENSDARG00000062168	ENSDARG00000062168.TMEM168	NA
ENSDARG00000005786	ENSDARG00000005786.ppm1f	NA
ENSDARG00000060435	ENSDARG00000060435.bnipl	NA
ENSDARG00000107086	ENSDARG00000107086.PIEZO2	NA
ENSDARG00000057128	ENSDARG00000057128.hadhaa	NA
ENSDARG00000003865	ENSDARG00000003865.pard6b	NA
ENSDARG00000051805	ENSDARG00000051805	NA
ENSDARG00000041623	ENSDARG00000041623.mt2	NA
ENSDARG00000055561	ENSDARG00000055561.c1galt1lb	NA
ENSDARG00000095919	ENSDARG00000095919	NA
ENSDARG00000092934	ENSDARG00000092934	si:dkey-32e6.3
ENSDARG00000020488	ENSDARG00000020488.arhgap17a	NA
ENSDARG00000030972	ENSDARG00000030972.dnaja1	NA
ENSDARG00000090286	ENSDARG00000090286.serpina1	NA
ENSDARG00000077909	ENSDARG00000077909.RCE1	NA
ENSDARG00000071590	ENSDARG00000071590	si:ch211-236g6.1
ENSDARG00000032117	ENSDARG00000032117.ddx1	NA
ENSDARG00000030129	ENSDARG00000030129	mfsd14bb
ENSDARG00000046090	ENSDARG00000046090.dhrs11a	NA
ENSDARG00000003973	ENSDARG00000003973.chordc1a	NA
ENSDARG00000089858	ENSDARG00000089858	cobll1a
ENSDARG00000054448	ENSDARG00000054448	NA
ENSDARG00000052881	ENSDARG00000052881.dnajb5	NA
ENSDARG00000004141	ENSDARG00000004141.dhrs11b.2	NA
ENSDARG00000101906	ENSDARG00000101906.zgc.113442	NA
ENSDARG00000101062	ENSDARG00000101062.fdft1	NA
ENSDARG00000028816	ENSDARG00000028816.tmed3	NA
ENSDARG00000075441	ENSDARG00000075441.VWA2	NA
ENSDARG00000027777	ENSDARG00000027777.TNFAIP3	NA
ENSDARG00000075072	ENSDARG00000075072.RPAP1	NA
ENSDARG00000054874	ENSDARG00000054874.gpsm1b	NA
ENSDARG00000062335	ENSDARG00000062335.nudt14	NA
ENSDARG00000101145	ENSDARG00000101145	lipeb
ENSDARG00000101199	ENSDARG00000101199.rbp4	NA
ENSDARG00000104404	ENSDARG00000104404.b4galt1l	NA
ENSDARG00000016866	ENSDARG00000016866.eeig1b	NA
ENSDARG00000010108	ENSDARG00000010108.bri3bp	NA
ENSDARG00000114289	ENSDARG00000114289	NA
ENSDARG00000113609	ENSDARG00000113609.TMEM164	NA
ENSDARG00000070230	ENSDARG00000070230.ALDH1L2	NA
ENSDARG00000101324	ENSDARG00000101324.apoa1b	NA
ENSDARG00000031618	ENSDARG00000031618	unm_sa1261
ENSDARG00000068431	ENSDARG00000068431.si.ch211.195h23.3	NA
ENSDARG00000029088	ENSDARG00000029088.GUF1	NA
ENSDARG00000028857	ENSDARG00000028857.SGSM1	NA
ENSDARG00000067920	ENSDARG00000067920.rab8a	NA
ENSDARG00000092372	ENSDARG00000092372	NA
ENSDARG00000099265	ENSDARG00000099265.slc7a5	NA
ENSDARG00000033742	ENSDARG00000033742	nt5c1bb
ENSDARG00000053929	ENSDARG00000053929.opn4b	NA
ENSDARG00000053665	ENSDARG00000053665.GABRG2	NA
ENSDARG00000008107	ENSDARG00000008107.src	NA
ENSDARG00000095744	ENSDARG00000095744.si.dkey.269i1.4	NA
ENSDARG00000076991	ENSDARG00000076991.dolk	NA
ENSDARG00000057433	ENSDARG00000057433.st6galnac5b	NA
ENSDARG00000001776	ENSDARG00000001776.STIM2	NA
ENSDARG00000087074	ENSDARG00000087074.znf574	NA
ENSDARG00000088051	ENSDARG00000088051	LOC100537716
ENSDARG00000078452	ENSDARG00000078452	hmox2b
ENSDARG00000031971	ENSDARG00000031971.poglut2	NA
ENSDARG00000102867	ENSDARG00000102867.srfb	NA
ENSDARG00000071905	ENSDARG00000071905	pcdh2ab3
ENSDARG00000088136	ENSDARG00000088136.pcdh2aa15	NA
ENSDARG00000011855	ENSDARG00000011855.AAK1	NA
ENSDARG00000109769	ENSDARG00000109769	tp53inp2
ENSDARG00000045070	ENSDARG00000045070.itgb3b	NA
ENSDARG00000028541	ENSDARG00000028541	si:ch211-121a2.4
ENSDARG00000006427	ENSDARG00000006427.fabp2	NA
ENSDARG00000086848	ENSDARG00000086848.atad3	NA
ENSDARG00000068219	ENSDARG00000068219	b3gnt2l
ENSDARG00000100424	ENSDARG00000100424	NA
ENSDARG00000090268	ENSDARG00000090268.krtt1c19e	NA
ENSDARG00000027552	ENSDARG00000027552.mapk1	NA
ENSDARG00000063624	ENSDARG00000063624.gfm1	NA
ENSDARG00000035148	ENSDARG00000035148.orai2	NA
ENSDARG00000032079	ENSDARG00000032079.acsl3a	NA
ENSDARG00000093699	ENSDARG00000093699	NA
ENSDARG00000010316	ENSDARG00000010316.qars1	NA
ENSDARG00000104359	ENSDARG00000104359.anxa1c	NA
ENSDARG00000099628	ENSDARG00000099628	NA
ENSDARG00000073813	ENSDARG00000073813.scly	NA
ENSDARG00000071871	ENSDARG00000071871.glod5	NA
ENSDARG00000028348	ENSDARG00000028348.pax3b	NA
ENSDARG00000090861	ENSDARG00000090861	slc25a17l
ENSDARG00000097832	ENSDARG00000097832	NA
ENSDARG00000054606	ENSDARG00000054606.mrpl1	NA
ENSDARG00000095464	ENSDARG00000095464.gstt2	NA
ENSDARG00000054530	ENSDARG00000054530.rars1	NA
ENSDARG00000090818	ENSDARG00000090818.CACFD1	NA
ENSDARG00000030781	ENSDARG00000030781.acads	NA
ENSDARG00000036546	ENSDARG00000036546.pdxkb	NA
ENSDARG00000078135	ENSDARG00000078135.MRC2	NA
ENSDARG00000045175	ENSDARG00000045175.pofut2	NA
ENSDARG00000053425	ENSDARG00000053425.SERINC2	NA
ENSDARG00000079217	ENSDARG00000079217.BBS9	NA
ENSDARG00000041706	ENSDARG00000041706.vgll2a	NA
ENSDARG00000104457	ENSDARG00000104457	mpv17l
ENSDARG00000019122	ENSDARG00000019122.he1.2	NA
ENSDARG00000074126	ENSDARG00000074126.TTC39A	NA
ENSDARG00000006877	ENSDARG00000006877.enpp4	NA
ENSDARG00000093574	ENSDARG00000093574	NA
ENSDARG00000010758	ENSDARG00000010758	capn12
ENSDARG00000077130	ENSDARG00000077130	bcl10
ENSDARG00000058608	ENSDARG00000058608.wsb2	NA
ENSDARG00000062030	ENSDARG00000062030.GPR17	NA
ENSDARG00000062054	ENSDARG00000062054	cpt1ab
ENSDARG00000101704	ENSDARG00000101704.LRRC24	NA
ENSDARG00000104434	ENSDARG00000104434	LOC100537264
ENSDARG00000038974	ENSDARG00000038974	dpysl2a
ENSDARG00000057099	ENSDARG00000057099.papss1	NA
ENSDARG00000077631	ENSDARG00000077631	NA
ENSDARG00000086236	ENSDARG00000086236.F2R	NA
ENSDARG00000057107	ENSDARG00000057107	NA
ENSDARG00000056921	ENSDARG00000056921.ankk1	NA
ENSDARG00000056464	ENSDARG00000056464.fitm1l	NA
ENSDARG00000030472	ENSDARG00000030472.SLC16A5	NA
ENSDARG00000074376	ENSDARG00000074376.MDGA1	NA
ENSDARG00000103391	ENSDARG00000103391.RAB9B	NA
ENSDARG00000093498	ENSDARG00000093498.macir	NA
ENSDARG00000058462	ENSDARG00000058462.zgc.158846	NA
ENSDARG00000106760	ENSDARG00000106760.golim4a	NA
ENSDARG00000027087	ENSDARG00000027087.tgfb2	NA
ENSDARG00000053122	ENSDARG00000053122.clvs2	NA
ENSDARG00000045799	ENSDARG00000045799	acanb
ENSDARG00000036291	ENSDARG00000036291.nucb2b	NA
ENSDARG00000097747	ENSDARG00000097747	NA
ENSDARG00000112056	ENSDARG00000112056	NA
ENSDARG00000042232	ENSDARG00000042232.SPECC1L	NA
ENSDARG00000023656	ENSDARG00000023656.he1.1	NA
ENSDARG00000060534	ENSDARG00000060534.SGPP1	NA
ENSDARG00000099840	ENSDARG00000099840.lpar1	NA
ENSDARG00000068888	ENSDARG00000068888.klhl41a	NA
ENSDARG00000076388	ENSDARG00000076388.jac11	NA
ENSDARG00000063435	ENSDARG00000063435.trpm4b.2	NA
ENSDARG00000036876	ENSDARG00000036876.zgc.153284	NA
ENSDARG00000099524	ENSDARG00000099524.GBE1	NA
ENSDARG00000077764	ENSDARG00000077764.faah	NA
ENSDARG00000102375	ENSDARG00000102375	NA
ENSDARG00000068191	ENSDARG00000068191.cdh15	NA
ENSDARG00000026296	ENSDARG00000026296.zgc.112994	NA
ENSDARG00000107130	ENSDARG00000107130	eng
ENSDARG00000101047	ENSDARG00000101047.rtcb	NA
ENSDARG00000014545	ENSDARG00000014545.golim4b	NA
ENSDARG00000014854	ENSDARG00000014854	reep1
ENSDARG00000006422	ENSDARG00000006422.esyt3	NA
ENSDARG00000098906	ENSDARG00000098906	NA
ENSDARG00000067976	ENSDARG00000067976.AR	NA
ENSDARG00000103311	ENSDARG00000103311.fbln1	NA
ENSDARG00000063297	ENSDARG00000063297.abcb6a	NA
ENSDARG00000076328	ENSDARG00000076328.OSBPL11	NA
ENSDARG00000044642	ENSDARG00000044642.sc5d	NA
ENSDARG00000073985	ENSDARG00000073985.pctp	NA
ENSDARG00000096322	ENSDARG00000096322	uts2r4
ENSDARG00000061196	ENSDARG00000061196.EMILIN2	NA
ENSDARG00000074447	ENSDARG00000074447.DAPK3	NA
ENSDARG00000093253	ENSDARG00000093253.MFSD3	NA
ENSDARG00000093008	ENSDARG00000093008	adgrf3b
ENSDARG00000102087	ENSDARG00000102087	NA
ENSDARG00000057352	ENSDARG00000057352.slc25a29	NA
ENSDARG00000016505	ENSDARG00000016505.apbb1ip	NA
ENSDARG00000078318	ENSDARG00000078318.TMOD1	NA
ENSDARG00000087759	ENSDARG00000087759.CNIH4	NA
ENSDARG00000105588	ENSDARG00000105588	NA
ENSDARG00000019392	ENSDARG00000019392.stat5a	NA
ENSDARG00000055723	ENSDARG00000055723.hsp70l	NA
ENSDARG00000042728	ENSDARG00000042728.plaa	NA
ENSDARG00000010035	ENSDARG00000010035.engase	NA
ENSDARG00000061758	ENSDARG00000061758	sh3pxd2ab
ENSDARG00000061621	ENSDARG00000061621.them4	NA
ENSDARG00000070408	ENSDARG00000070408.ccnd2b	NA
ENSDARG00000116732	ENSDARG00000116732	NA
ENSDARG00000068989	ENSDARG00000068989.gabra1	NA
ENSDARG00000059712	ENSDARG00000059712.SLC19A2	NA
ENSDARG00000102845	ENSDARG00000102845	dclk2b
ENSDARG00000100466	ENSDARG00000100466.nrl	NA
ENSDARG00000098696	ENSDARG00000098696.rela	NA
ENSDARG00000079468	ENSDARG00000079468.RHOBTB1	NA
ENSDARG00000058799	ENSDARG00000058799.mybpha	NA
ENSDARG00000074069	ENSDARG00000074069.zgc.171452	NA
ENSDARG00000071341	ENSDARG00000071341	abch1
ENSDARG00000071601	ENSDARG00000071601.pvalb9	NA
ENSDARG00000040295	ENSDARG00000040295.apoeb	NA
ENSDARG00000058865	ENSDARG00000058865.endog	NA
ENSDARG00000070110	ENSDARG00000070110.opn5	NA
ENSDARG00000005780	ENSDARG00000005780.npy8br	NA
ENSDARG00000092155	ENSDARG00000092155.apoc2	NA
ENSDARG00000056833	ENSDARG00000056833.SVOP	NA
ENSDARG00000108649	ENSDARG00000108649.GALNT3	NA
ENSDARG00000117525	ENSDARG00000117525	NA
ENSDARG00000020718	ENSDARG00000020718	slc25a22a
ENSDARG00000035452	ENSDARG00000035452.camkk1a	NA
ENSDARG00000097585	ENSDARG00000097585	NA
ENSDARG00000104886	ENSDARG00000104886	NA
ENSDARG00000011371	ENSDARG00000011371.zgc.64106	NA
ENSDARG00000075931	ENSDARG00000075931.acsl5	NA
ENSDARG00000020866	ENSDARG00000020866.apoa4b.2	NA
ENSDARG00000044114	ENSDARG00000044114.cyb561d2	NA
ENSDARG00000075015	ENSDARG00000075015	soul5
ENSDARG00000037691	ENSDARG00000037691.pcdh2ab2	NA
ENSDARG00000061446	ENSDARG00000061446.smap2	NA
ENSDARG00000018491	ENSDARG00000018491.pdia4	NA
ENSDARG00000017494	ENSDARG00000017494.tgfbr1a	NA
ENSDARG00000001968	ENSDARG00000001968.dock5	NA
ENSDARG00000117413	ENSDARG00000117413	NA
ENSDARG00000100962	ENSDARG00000100962	ttc39b
ENSDARG00000099056	ENSDARG00000099056	LOC103910030
ENSDARG00000113274	ENSDARG00000113274	NA
ENSDARG00000009738	ENSDARG00000009738.cacnb4a	NA
ENSDARG00000077637	ENSDARG00000077637.mal2	NA
ENSDARG00000096563	ENSDARG00000096563	wu:fb36g12
ENSDARG00000029587	ENSDARG00000029587.msraa	NA
ENSDARG00000003570	ENSDARG00000003570.hsp90b1	NA
ENSDARG00000017155	ENSDARG00000017155.wnt10a	NA
ENSDARG00000039512	ENSDARG00000039512.ap1m3	NA
ENSDARG00000068199	ENSDARG00000068199.PLD3	NA
ENSDARG00000010717	ENSDARG00000010717.chchd10	NA
ENSDARG00000038709	ENSDARG00000038709.MYADM	NA
ENSDARG00000014670	ENSDARG00000014670.colgalt2b	NA
ENSDARG00000113848	ENSDARG00000113848	NA
ENSDARG00000087651	ENSDARG00000087651.MGC174155	NA
ENSDARG00000101217	ENSDARG00000101217.fam78aa	NA
ENSDARG00000058571	ENSDARG00000058571.pdp2	NA
ENSDARG00000086931	ENSDARG00000086931	LOC100004582
ENSDARG00000099774	ENSDARG00000099774.cyb5b	NA
ENSDARG00000015110	ENSDARG00000015110.slc18a2	NA
ENSDARG00000062122	ENSDARG00000062122.klhl5	NA
ENSDARG00000103746	ENSDARG00000103746	mapkbp1
ENSDARG00000092362	ENSDARG00000092362.hsp70.2	NA
ENSDARG00000098694	ENSDARG00000098694	NA
ENSDARG00000062900	ENSDARG00000062900	rnf115b
ENSDARG00000045927	ENSDARG00000045927.slc25a44a	NA
ENSDARG00000045983	ENSDARG00000045983.zbtb43	NA
ENSDARG00000074827	ENSDARG00000074827	LOC101883471
ENSDARG00000098308	ENSDARG00000098308	lgr6
ENSDARG00000099383	ENSDARG00000099383.dnajb1a	NA
ENSDARG00000032820	ENSDARG00000032820.rxfp2a	NA
ENSDARG00000042900	ENSDARG00000042900.gtpbp1l	NA
ENSDARG00000095830	ENSDARG00000095830.serpinb1l1	NA
ENSDARG00000007787	ENSDARG00000007787.zgc.112965	NA
ENSDARG00000112581	ENSDARG00000112581.TMEM87B	NA

### Sheet: Pattern 3 DEGs
Ensembl ID	gene	symbol
ENSDARG00000037403	ENSDARG00000037403.hspa8b	NA
ENSDARG00000056160	ENSDARG00000056160.hspd1	NA
ENSDARG00000034503	ENSDARG00000034503.per2	NA
ENSDARG00000024746	ENSDARG00000024746.hsp90aa1.2	NA
ENSDARG00000006220	ENSDARG00000006220.ugt1a2	NA
ENSDARG00000022303	ENSDARG00000022303.higd1a	NA
ENSDARG00000117211	ENSDARG00000117211	LOC553492
ENSDARG00000021924	ENSDARG00000021924.hsp70.3	NA
ENSDARG00000029071	ENSDARG00000029071.creld2	NA
ENSDARG00000038785	ENSDARG00000038785.abcf2a	NA
ENSDARG00000000551	ENSDARG00000000551.slc1a4	NA
ENSDARG00000024277	ENSDARG00000024277.pigm	NA
ENSDARG00000001557	ENSDARG00000001557.tomm34	NA
ENSDARG00000042221	ENSDARG00000042221.mthfd1l	NA
ENSDARG00000071288	ENSDARG00000071288.samhd1	NA
ENSDARG00000071669	ENSDARG00000071669.smyd5	NA
ENSDARG00000078757	ENSDARG00000078757	LOC108179231

### Sheet: Pattern 4 DEGs
Ensembl ID	gene	symbol
ENSDARG00000031915	ENSDARG00000031915.hif1an	NA
ENSDARG00000013295	ENSDARG00000013295.slc2a3a	NA
ENSDARG00000001953	ENSDARG00000001953.pfkfb3	NA
ENSDARG00000056108	ENSDARG00000056108.ndufa4b	NA
ENSDARG00000012388	ENSDARG00000012388.cox4i1l	NA
ENSDARG00000062562	ENSDARG00000062562.EGLN2	NA
ENSDARG00000079229	ENSDARG00000079229.znf414	NA
ENSDARG00000069135	ENSDARG00000069135.ppp1r15a	NA
ENSDARG00000101135	ENSDARG00000101135.si.dkey.85k7.7	NA
ENSDARG00000070617	ENSDARG00000070617.vhl	NA
ENSDARG00000045230	ENSDARG00000045230.cox6b1	NA
ENSDARG00000032553	ENSDARG00000032553.egln3	NA
ENSDARG00000055370	ENSDARG00000055370.gad3	NA
ENSDARG00000056376	ENSDARG00000056376.ankrd37	NA
ENSDARG00000075727	ENSDARG00000075727	map1lc3cl
ENSDARG00000060797	ENSDARG00000060797.pfkmb	NA
ENSDARG00000115204	ENSDARG00000115204.U2	NA
ENSDARG00000038996	ENSDARG00000038996.EGLN1	NA
ENSDARG00000071082	ENSDARG00000071082.p4ha1b	NA
ENSDARG00000028067	ENSDARG00000028067.bnip3lb	NA
ENSDARG00000041607	ENSDARG00000041607.eif4ebp3l	NA
ENSDARG00000025914	ENSDARG00000025914.si.dkey.190g11.3	NA
ENSDARG00000092489	ENSDARG00000092489.si.ch73.103b9.2	NA
ENSDARG00000082321	ENSDARG00000082321.U2	NA
ENSDARG00000037738	ENSDARG00000037738	fbxl3l
ENSDARG00000018961	ENSDARG00000018961.gtpbp4	NA
ENSDARG00000019702	ENSDARG00000019702.aldocb	NA
ENSDARG00000089920	ENSDARG00000089920	mlip
ENSDARG00000102364	ENSDARG00000102364	si:dkey-202l22.6
ENSDARG00000077648	ENSDARG00000077648.fnip2	NA
ENSDARG00000088589	ENSDARG00000088589.ponzr3	NA
ENSDARG00000082753	ENSDARG00000082753	NA
ENSDARG00000041078	ENSDARG00000041078.chka	NA
ENSDARG00000069065	ENSDARG00000069065.btg3	NA
ENSDARG00000010085	ENSDARG00000010085.p4ha2	NA
ENSDARG00000074667	ENSDARG00000074667	akt1s1
ENSDARG00000101251	ENSDARG00000101251.ldha	NA
ENSDARG00000006546	ENSDARG00000006546.ak4	NA
ENSDARG00000099351	ENSDARG00000099351.igfbp1a	NA
ENSDARG00000037099	ENSDARG00000037099.irs2a	NA
ENSDARG00000099516	ENSDARG00000099516.mettl23	NA
ENSDARG00000005713	ENSDARG00000005713.ethe1	NA
ENSDARG00000059001	ENSDARG00000059001.pim2	NA
ENSDARG00000030905	ENSDARG00000030905.cited2	NA
ENSDARG00000070000	ENSDARG00000070000.txnipb	NA
ENSDARG00000100697	ENSDARG00000100697	si:ch73-52f24.4
ENSDARG00000053087	ENSDARG00000053087.mthfr	NA
ENSDARG00000087440	ENSDARG00000087440.ponzr4	NA
ENSDARG00000094901	ENSDARG00000094901	abcc6b.2
ENSDARG00000060113	ENSDARG00000060113.znf395a	NA
ENSDARG00000078388	ENSDARG00000078388	glis2a
ENSDARG00000077513	ENSDARG00000077513.ppp1r3da	NA
ENSDARG00000097209	ENSDARG00000097209.cox8b	NA
ENSDARG00000099755	ENSDARG00000099755.pfklb	NA
ENSDARG00000012987	ENSDARG00000012987.gpia	NA
ENSDARG00000075641	ENSDARG00000075641.STEAP3	NA
