## Supplementary material for "The External Microbiome Communicates with the Developing Zebrafish (*Danio rerio*) Embryo Through the Chorion and Influences Developmental Trajectory": Dataset S6

### Sheet: Energy Metabolism DEGs
Gene	CV6_01	CV6_02	CV6_03	CV6_04	CV24_01	CV24_02	CV24_03	CV24_04	GF_01	GF_02	GF_03	GF_04	Functional Class
aldh4a1	1851.82	1809.87	1773.23	1403.57	2117.17	1806.14	1714.7	1980.26	2440.83	2748.09	2312.81	2312.18	Carbohydrate Metabolism
aldocb	7005.86	5904.24	8244.39	11989	4654.84	4886.92	4837.47	5404.56	4652.12	5756.94	5431.12	5280.13	Carbohydrate Metabolism
atp2a1	462440	393129	449925	414093	386698	373934	348535	402071	466687	567865	520253	593226	Carbohydrate Metabolism
b3gat1b	479.042	457.306	501.085	461.811	491.662	484.755	479.577	505.414	465.014	423.412	540.877	450.514	Carbohydrate Metabolism
b3gnt2l	187.94	125.275	144.19	137.818	147.253	148.871	106.709	161.732	288.903	295.081	180.59	235.051	Carbohydrate Metabolism
b4galt1l	874.328	810.725	825.257	743.492	908.879	942.442	724.885	868.349	1339.64	1266.15	990.565	1050.92	Carbohydrate Metabolism
c1galt1lb	729.287	740.449	700.497	683.046	886.791	754.199	718.752	899.155	1219.92	1098.58	891.329	951.274	Carbohydrate Metabolism
cps1	1517.82	1560.34	1381.56	1214.98	1467.62	1166.36	1253.52	1693.38	2046.06	1929.06	2362.87	1943.43	Carbohydrate Metabolism
egln1a	185.897	200.644	187.14	213.981	81.8073	95.9666	116.521	100.12	82.1196	152.853	112.645	106.454	Carbohydrate Metabolism
egln2	971.362	1104.05	1054.32	1587.33	178.34	232.535	187.661	258.964	331.446	1016.84	361.181	607.214	Carbohydrate Metabolism
egln3	1273.7	1092.85	1789.59	4071.68	134.164	161.175	148.411	134.777	157.313	1170.51	252.111	379.828	Carbohydrate Metabolism
fgf19	52.092	36.666	50.1085	66.4912	35.9952	54.135	46.6085	36.5823	4.94696	12.261	28.6084	16.181	Carbohydrate Metabolism
gad3	974.426	724.153	852.868	1230.69	543.201	557.345	550.716	498.675	465.014	650.649	514.951	654.054	Carbohydrate Metabolism
galnt12	193.047	156.849	153.393	131.773	192.247	161.175	132.466	199.277	394.767	351.481	236.913	317.659	Carbohydrate Metabolism
gfpt1	994.854	944.149	1008.31	774.924	990.687	792.34	712.62	1084.96	2011.43	1839.96	1405.39	1572.11	Carbohydrate Metabolism
gfpt2	719.073	596.84	700.497	645.569	728.903	623.783	501.655	831.767	1454.41	1528.53	1064.77	1183.77	Carbohydrate Metabolism
gpia	3297.11	2333.38	3681.44	6791.77	1749.86	1766.77	1530.72	1903.24	1959.99	2847	2088.41	2158.04	Carbohydrate Metabolism
igfbp1a	1282.89	1240.53	1612.68	3098.49	722.359	714.828	824.235	726.833	630.243	1102.67	698.223	913.802	Carbohydrate Metabolism
irs2a	640.425	698.69	925.474	1547.43	445.85	504.44	397.399	415.883	522.399	845.19	492.6	522.903	Carbohydrate Metabolism
ldha	17959.5	18413.4	20566	26722.2	12902.7	13068.7	12294.8	13131.1	9571.38	15274.7	15041.7	17610.1	Carbohydrate Metabolism
mthfr	2191.95	1954.5	2434.87	4054.75	1276.19	1156.52	1052.37	1300.6	1032.93	2079.46	1066.56	1328.55	Carbohydrate Metabolism
oat	563.819	509.25	516.425	356.634	598.012	583.182	464.859	657.519	881.548	830.477	962.85	676.197	Carbohydrate Metabolism
pfkfb3	1414.65	1473.77	1684.26	2543.59	678.183	743.126	718.752	611.31	692.575	1286.58	792.988	807.348	Carbohydrate Metabolism
pfklb	1612.81	1332.2	2227.27	4321.93	893.336	959.666	818.102	877.976	1280.27	1871.84	1112.15	1357.5	Carbohydrate Metabolism
pfkmb	6025.3	5630.26	6679.77	8904.98	3483.36	3603.67	2996.44	4060.64	3384.71	4322.4	4390.49	5965.69	Carbohydrate Metabolism
pfkpb	398.35	384.993	522.56	628.644	382.858	322.349	320.127	371.6	269.115	315.516	264.627	342.357	Carbohydrate Metabolism
pgam1a	2409.51	2353.75	2747.79	4928.81	1476.62	1483.79	1518.46	1518.17	1250.59	1779.48	1476.91	1354.95	Carbohydrate Metabolism
pid1	321.744	348.327	332.353	314.322	281.417	276.827	245.308	328.278	522.399	513.326	416.609	478.618	Carbohydrate Metabolism
poc1bl	542.369	539.804	567.556	582.704	530.93	509.361	441.554	595.907	1065.58	1021.75	701.799	862.704	Carbohydrate Metabolism
pofut2	434.1	487.861	476.542	290.143	442.578	397.4	403.532	471.72	661.903	622.857	595.412	613.176	Carbohydrate Metabolism
poglut2	513.77	501.102	492.904	384.44	600.466	659.463	631.668	554.511	815.259	725.85	727.725	579.962	Carbohydrate Metabolism
ppp1r3c2b	137.89	96.7574	107.375	102.759	99.8049	118.113	76.0455	78.9408	62.3317	58.0353	50.9586	64.7241	Carbohydrate Metabolism
ppp1r3ca	1254.29	1301.64	1386.68	2027.38	1120.76	1140.53	1124.74	1146.57	893.421	1094.5	1054.04	1039.84	Carbohydrate Metabolism
prkaa2	159.34	170.089	182.027	184.966	153.798	104.579	84.6312	150.18	298.796	319.603	284.296	310.846	Carbohydrate Metabolism
si:ch73-91k6.2	278.845	265.828	236.226	218.816	273.236	220.231	180.301	234.897	626.285	502.7	410.351	403.674	Carbohydrate Metabolism
slc2a15a	567.905	482.769	451.999	495.661	535.838	425.698	429.289	537.183	787.556	897.503	695.541	805.645	Carbohydrate Metabolism
slc2a1a	54.1348	52.9619	59.3121	59.2376	31.9049	51.6743	39.2493	27.9181	107.844	164.297	69.7329	145.629	Carbohydrate Metabolism
slc2a3a	1319.66	1531.82	1542.12	1797.68	1006.23	1048.25	919.905	1024.31	940.912	1031.56	1045.1	1102.86	Carbohydrate Metabolism
slc35a2	264.545	171.108	219.864	268.383	244.604	174.709	171.716	225.27	468.972	448.752	333.466	402.822	Carbohydrate Metabolism
slc35a3b	35.7494	32.592	25.5656	19.3429	72.8085	28.2979	69.9128	59.687	118.727	93.1834	133.208	145.629	Carbohydrate Metabolism
slc50a1	206.325	210.829	238.271	207.936	239.695	199.315	182.754	264.741	429.396	438.125	277.144	355.131	Carbohydrate Metabolism
tmtc2b	112.355	130.368	163.62	145.072	91.6242	83.6632	111.615	143.441	254.274	195.358	206.517	252.083	Carbohydrate Metabolism
vhl	19.4068	25.4625	21.4751	33.8501	17.9976	22.1461	34.3431	22.1419	19.7878	22.8871	12.5162	16.181	Carbohydrate Metabolism
wdr93	157.297	151.756	154.416	176.504	157.07	163.635	144.732	151.143	93.0029	130.784	92.0832	93.6796	Carbohydrate Metabolism
pigm	191.004	122.22	190.208	123.311	276.509	263.293	275.971	242.599	261.2	218.245	204.729	226.534	Carbohydrate Metabolism
aacs	344.216	399.252	387.574	275.636	426.216	393.709	323.807	405.294	616.391	581.988	563.227	582.517	Lipid Metabolism
abcc4	900.884	796.466	862.071	674.583	876.156	819.408	827.914	956.917	1527.62	1342.99	1162.21	1291.93	Lipid Metabolism
abhd17ab	275.781	255.643	274.063	194.638	269.146	265.754	199.926	344.644	465.014	446.299	408.563	417.3	Lipid Metabolism
acads	1284.94	1215.07	1301.8	851.087	1501.16	1411.2	1481.66	1637.54	1772.99	1625.81	1713.82	1621.51	Lipid Metabolism
acot11a	229.817	167.034	204.525	261.129	175.068	162.405	154.544	154.031	339.362	386.629	258.369	327.027	Lipid Metabolism
acot20	373.836	343.234	279.176	291.352	368.951	339.574	301.729	384.115	511.516	494.526	477.402	459.03	Lipid Metabolism
acoxl	106.227	104.905	105.33	73.7448	112.894	107.04	98.1232	114.56	183.038	156.123	176.12	174.585	Lipid Metabolism
acsl3a	120.526	78.4244	109.421	95.5055	121.893	126.725	130.013	125.15	249.327	245.219	123.374	188.211	Lipid Metabolism
acsl5	117.462	117.127	128.851	124.52	130.892	114.422	100.576	107.822	222.613	175.741	134.996	183.953	Lipid Metabolism
afp4	927.441	676.283	677.999	626.226	931.785	754.199	821.782	622.862	1413.84	1589.02	892.223	1396.68	Lipid Metabolism
alg10	471.892	428.788	451.999	338.501	450.758	494.597	429.289	483.272	629.253	567.274	576.637	636.17	Lipid Metabolism
anxa1c	16899.2	14764.2	14624.5	13578.7	15455.9	15716.4	15249.6	15458	25290.8	26170.6	16540.1	18734.2	Lipid Metabolism
apoa1a	9066.04	8173.45	7950.9	7994.66	7587.63	6693.06	7202.24	6445.23	11056.5	12719.5	9961.07	14333.8	Lipid Metabolism
apoa1b	5202.05	6405.34	4785.88	3856.49	5620.98	5023.48	5144.11	4576.64	9142.97	6438.65	7439.07	7253.36	Lipid Metabolism
apoa4b.1	793.636	872.854	713.791	670.956	960.418	957.206	1026.61	723.945	1352.5	1266.97	1092.48	1223.8	Lipid Metabolism
apoa4b.2	374.858	307.587	315.991	209.145	539.928	366.642	446.46	324.428	615.402	828.842	377.273	568.039	Lipid Metabolism
apoc2	717.031	702.764	656.524	483.572	770.625	684.07	816.876	622.862	960.7	846.007	914.574	972.565	Lipid Metabolism
apoeb	7117.19	6359.51	5537.5	5695.27	8525.14	7631.81	8448.41	6137.17	10334.2	10125.1	7491.82	8408.17	Lipid Metabolism
ar	55.1562	59.0729	61.3574	67.7001	79.3531	56.5957	49.0616	70.2766	99.9286	129.966	84.9311	118.377	Lipid Metabolism
arnt	571.99	421.659	417.23	477.527	431.943	375.254	367.962	429.361	681.691	722.58	657.098	711.114	Lipid Metabolism
atp8b1	851.857	833.132	733.221	846.251	747.719	661.924	621.856	928.036	1387.13	1367.51	1007.55	1113.94	Lipid Metabolism
cds1	289.059	198.607	258.724	319.158	214.335	244.838	192.567	228.158	464.025	424.23	370.121	388.345	Lipid Metabolism
cpt1a2b	207.346	166.015	141.122	168.041	234.787	207.928	188.887	222.382	525.367	462.647	284.296	345.763	Lipid Metabolism
cpt1ab	2388.06	2609.39	2627.12	1467.64	3066.96	2934.36	2932.66	2867.86	3336.23	3633.33	3655.61	3630.51	Lipid Metabolism
cyp7b1	137.89	142.59	126.805	123.311	127.619	107.04	68.6862	121.299	221.624	251.759	157.346	219.721	Lipid Metabolism
dolk	76.6058	68.2394	54.199	44.7304	54.8109	47.9833	52.7412	85.6797	145.441	129.966	85.8251	132.003	Lipid Metabolism
esrra	417.757	408.418	369.167	316.74	455.667	377.715	381.454	435.137	680.702	586.892	556.075	523.754	Lipid Metabolism
esyt3	494.363	460.362	477.565	403.783	530.111	485.985	466.085	462.093	731.161	751.189	525.679	599.55	Lipid Metabolism
etnk2	93.9698	70.2764	74.6515	53.1929	80.9892	63.9778	61.327	82.7916	182.048	152.036	146.618	131.151	Lipid Metabolism
f2r2.2	25.5353	20.37	44.9954	20.5518	20.4518	35.6799	26.9839	31.7689	70.2468	67.8441	55.4287	57.0594	Lipid Metabolism
faah	315.616	206.755	228.045	245.413	233.151	254.681	345.884	422.622	484.802	342.49	550.711	490.541	Lipid Metabolism
fabp1b.1	1256.34	1185.53	960.243	796.685	1137.12	962.127	1086.71	758.602	1679	2448.93	1342.81	1826.75	Lipid Metabolism
fabp2	853.9	826.003	636.072	632.271	930.967	739.435	885.562	741.274	1716.6	1342.99	921.726	1078.17	Lipid Metabolism
fdft1	133.805	131.386	127.828	140.236	174.25	150.102	118.974	155.956	220.634	216.611	207.411	188.211	Lipid Metabolism
fitm1l	2616.85	2429.12	2367.37	2125.3	2502.49	2945.44	1907.27	2899.63	3587.54	3205.02	3527.77	3294.12	Lipid Metabolism
gna15.1	659.832	726.19	611.529	597.212	667.548	617.631	483.257	606.497	1135.82	1087.96	768.85	838.007	Lipid Metabolism
gpr17	100.098	99.8129	107.375	108.804	95.7146	109.5	82.1782	103.971	154.345	147.132	139.466	149.887	Lipid Metabolism
hadhaa	1341.11	1280.25	1151.47	573.033	1726.95	1641.28	1535.63	1701.08	2316.17	1906.17	2143.84	1999.63	Lipid Metabolism
itpkb	210.411	202.681	181.004	221.234	175.068	148.871	125.107	171.359	338.372	354.751	251.217	280.187	Lipid Metabolism
lipeb	159.34	117.127	119.647	106.386	161.16	169.787	144.732	184.837	218.656	202.715	201.153	201.837	Lipid Metabolism
lpar1	155.254	185.367	150.326	155.952	203.7	183.321	127.56	145.367	319.574	294.263	227.973	214.612	Lipid Metabolism
nos1	991.79	875.909	823.212	813.61	1196.02	969.509	740.83	1170.63	2486.34	2036.96	1081.75	1631.73	Lipid Metabolism
notum1a	378.943	353.419	357.918	420.708	335.41	334.653	315.221	374.488	713.352	647.379	489.024	510.128	Lipid Metabolism
osbp	664.939	623.321	665.728	604.465	683.091	643.469	517.6	754.751	1057.66	970.252	917.256	887.402	Lipid Metabolism
osbpl11	196.111	149.719	158.507	147.49	181.612	134.107	172.942	162.695	281.977	241.132	196.683	266.561	Lipid Metabolism
osbpl2a	360.558	356.475	338.488	246.622	321.503	207.928	212.191	321.54	590.667	558.283	522.997	585.924	Lipid Metabolism
pgap1	164.447	139.534	160.552	139.027	184.885	178.4	203.606	199.277	340.351	287.724	185.954	294.665	Lipid Metabolism
pgap3	58.2204	43.7955	65.4479	54.4019	92.4423	77.5115	46.6085	64.5004	197.878	156.94	143.042	155.849	Lipid Metabolism
pigk	235.946	261.754	275.086	157.161	283.053	258.372	230.589	260.89	413.566	399.708	392.471	350.021	Lipid Metabolism
pla2g12b	665.96	781.189	559.375	533.138	854.068	612.71	692.995	473.645	1252.57	968.617	974.472	1073.06	Lipid Metabolism
pla2g4aa	186.918	166.015	129.873	143.863	146.435	121.804	91.9905	140.553	340.351	268.107	223.503	235.902	Lipid Metabolism
plcl1	161.383	189.441	183.05	182.548	134.982	121.804	127.56	127.075	360.139	344.125	213.669	246.974	Lipid Metabolism
pparab	43.9207	26.481	50.1085	24.1786	36.8133	17.2248	41.7024	38.5077	69.2575	76.8354	59.8988	68.1306	Lipid Metabolism
rbp4	1691.46	1557.28	1283.39	917.578	1429.17	1149.14	1336.93	1349.7	1862.04	2058.21	2029.41	2373.5	Lipid Metabolism
sc5d	156.276	136.479	107.375	119.684	134.164	145.18	144.732	169.434	224.592	217.428	180.59	192.469	Lipid Metabolism
scap	600.59	534.712	656.524	587.54	531.748	537.659	506.561	648.855	968.615	812.494	802.822	795.425	Lipid Metabolism
selenoi	308.466	281.106	317.013	247.831	330.502	332.192	278.425	361.01	652.009	533.761	492.6	522.051	Lipid Metabolism
sgms2b	203.261	175.182	191.231	215.19	192.247	187.012	164.356	162.695	335.404	326.142	247.641	274.226	Lipid Metabolism
sgpp1b	183.854	173.145	149.303	195.847	183.248	194.394	187.661	198.315	272.083	235.411	231.549	261.451	Lipid Metabolism
si:dkey-246g23.2	25.5353	26.481	26.5882	20.5518	13.9072	13.5338	13.4919	22.1419	63.3211	40.0525	51.8527	51.9496	Lipid Metabolism
slc27a4	202.239	219.996	198.389	159.579	208.609	189.473	152.091	207.942	400.704	310.611	296.812	338.098	Lipid Metabolism
slco3a1a	124.612	94.7204	111.466	101.55	88.3519	78.7419	67.4597	72.202	186.995	237.045	143.936	215.463	Lipid Metabolism
socs5a	1090.87	997.111	953.085	918.787	1070.86	936.29	884.335	1106.13	1577.09	1488.48	1400.92	1457.14	Lipid Metabolism
src	323.787	356.475	367.122	424.335	384.494	359.26	334.845	366.786	548.123	659.64	428.231	501.612	Lipid Metabolism
srebf1	474.956	350.364	543.013	525.885	387.767	308.816	364.282	442.839	769.747	671.084	731.301	809.903	Lipid Metabolism
st6galnac5b	317.659	265.828	258.724	211.563	423.762	317.428	306.635	319.614	416.534	454.473	395.153	419.855	Lipid Metabolism
trhra	60.2632	50.925	68.5158	62.8644	44.994	46.753	30.6635	41.3958	106.854	106.262	75.991	97.0862	Lipid Metabolism
zgc:112965	28.5995	24.444	24.543	38.6858	26.1783	25.8372	17.1716	28.8808	60.3529	59.6701	35.7605	54.5045	Lipid Metabolism
ak4	1297.19	1106.09	1365.2	2016.5	923.605	926.447	881.882	919.372	998.297	1150.08	904.74	882.292	Mitochondrial Function
bnip3lb	1775.21	1784.41	2026.84	3172.23	1115.03	1181.13	1186.06	1279.42	1141.76	1656.87	1092.48	1346.43	Mitochondrial Function
castor2	2598.47	2483.1	3023.9	4359.4	2067.27	2108.81	2052	2002.4	1855.11	2238.04	1876.53	1877	Mitochondrial Function
cox4i1l	386.093	232.218	405.981	1072.32	24.5422	27.0675	26.9839	33.6943	33.6393	211.706	57.2167	102.196	Mitochondrial Function
cox8b	70.4774	61.1099	55.2217	103.968	17.9976	22.1461	15.945	49.0974	21.7666	43.3221	31.2904	40.8784	Mitochondrial Function
gpr137	294.166	272.958	351.782	440.051	219.244	219.001	247.761	201.203	186.995	247.672	174.332	252.935	Mitochondrial Function
mcu	184.875	170.089	209.638	161.997	189.793	137.798	127.56	186.762	301.765	279.55	278.038	257.193	Mitochondrial Function
mt-atp6	216622	230753	197456	124264	230622	258113	248102	219419	174963	164361	222065	192585	Mitochondrial Function
mt-co1	845718	729391	833951	832733	741985	815358	803555	682083	586765	588211	700409	636931	Mitochondrial Function
mt-co2	349399	386302	331843	312866	321621	326663	330122	290726	235033	233402	286443	273281	Mitochondrial Function
mt-co3	313163	287137	294943	246268	285859	299345	304753	269080	222916	214857	267292	255681	Mitochondrial Function
mt-cyb	297371	306198	296647	267018	284384	297500	297291	255450	217544	213092	267779	244886	Mitochondrial Function
mt-nd1	845718	729391	833951	832733	741985	815358	803555	682083	586765	588211	700409	636931	Mitochondrial Function
mt-nd2	151497	170432	139335	95133.1	174178	188952	183314	157288	116717	122068	150668	136789	Mitochondrial Function
mt-nd4	155280	154576	146234	115281	155386	173030	168883	147874	106363	110324	134820	135988	Mitochondrial Function
mt-nd5	118863	127300	116557	98033.4	118736	135862	126768	107532	82806.2	92782.9	108624	107241	Mitochondrial Function
ppp1r3da	167.511	155.83	208.615	372.351	98.9869	104.579	118.974	117.449	110.812	170.019	77.779	120.08	Mitochondrial Function
sfxn1	313.573	410.455	370.19	435.215	293.688	298.973	257.573	320.577	564.943	531.309	554.287	542.49	Mitochondrial Function
sfxn3	411.629	379.9	407.004	301.024	477.755	349.417	320.127	387.965	675.755	677.623	511.375	667.68	Mitochondrial Function
sfxn5b	754.823	843.317	740.379	975.607	675.728	754.199	750.642	619.974	472.929	577.083	482.766	591.885	Mitochondrial Function
si:dkey-190g11.3	49.0277	21.3885	63.4026	107.595	9.81688	13.5338	15.945	17.3285	11.8727	21.2524	16.9862	16.181	Mitochondrial Function
slc25a17l	148.105	125.275	137.032	100.341	144.799	127.956	175.395	182.912	247.348	222.332	185.954	212.908	Mitochondrial Function
slc25a22a	106.227	150.738	144.19	130.564	142.345	109.5	103.029	129.001	193.921	170.836	177.908	217.166	Mitochondrial Function
slc25a32a	1549.48	1774.23	1830.5	2142.22	1374.36	1339.84	1393.35	1346.81	1082.4	1432.08	1256.98	1366.87	Mitochondrial Function
slc25a32b	415.714	360.549	380.416	255.084	485.935	489.676	489.389	475.57	531.304	539.483	595.412	517.793	Mitochondrial Function
slc25a36a	4021.3	4192.14	4447.39	5592.51	3855.58	4323.42	4135.89	3575.44	2608.04	3199.3	3071.82	3237.06	Mitochondrial Function
slc25a4	7502.26	7421.8	8278.13	6940.47	7765.97	7040.01	6950.8	7582.17	10012.6	8362.8	13612.2	12696.1	Mitochondrial Function
per2	612.847	618.229	665.728	489.617	927.695	965.818	859.804	887.603	948.827	811.676	944.97	837.155	Mitochondrial Function
hspd1	13231.4	12974.7	11841	8842.12	19822.7	19895.9	18742.8	19595.6	18823.2	17884.7	17575.4	15872.7	Mitochondrial Function
tomm34	1619.96	1736.54	1438.83	1037.26	2206.34	2091.58	2074.08	2085.19	2337.93	1923.34	2265.42	1899.99	Mitochondrial Function
higd1a	1392.18	1451.36	1260.89	750.746	2119.63	2119.88	2320.61	2181.46	2444.79	1804.82	2304.76	1690.49	Mitochondrial Function

### Sheet: Neurodevelopment DEGs
Gene	CV6_01	CV6_02	CV6_03	CV6_04	CV24_01	CV24_02	CV24_03	CV24_04	GF_01	GF_02	GF_03	GF_04
rims1a	1137.85	1152.94	1280.32	1489.4	1120.76	1158.98	1161.53	959.805	743.034	806.772	932.454	972.565
rims2b	355.451	386.011	483.701	470.274	388.585	365.411	293.143	412.033	414.555	378.455	453.264	443.701
rpgrb	638.382	797.485	859.003	979.234	621.736	718.519	615.723	588.206	403.672	370.281	509.586	436.888
grna	151.169	106.942	122.715	146.281	130.074	132.877	112.842	150.18	70.2468	78.4702	84.0371	90.2731
map1ab	4254.18	5148.51	4173.33	5357.98	4585.3	5014.87	4859.55	4583.38	2686.2	2843.73	3441.05	3275.38
shisa9b	116.441	104.905	127.828	141.445	131.71	156.253	126.334	140.553	62.3317	70.2962	75.097	70.6855
pho	4116.29	5080.27	4135.49	5692.85	5079.42	5155.13	5453.2	4020.21	3135.38	2724.39	3264.93	2782.29
fgf19	52.092	36.666	50.1085	66.4912	35.9952	54.135	46.6085	36.5823	4.94696	12.261	28.6084	16.181
castor2	2598.47	2483.1	3023.9	4359.4	2067.27	2108.81	2052	2002.4	1855.11	2238.04	1876.53	1877
hbegfa	1704.73	1929.04	1804.93	1979.02	1456.17	1505.94	1435.05	1386.28	1144.73	1207.3	1282.01	1341.32
parapinopsinb	91.927	109.998	126.805	113.639	114.53	124.265	147.185	113.598	74.2044	62.1223	76.885	72.3888
dbx2	476.999	519.434	451.999	661.285	487.572	476.142	491.842	409.145	363.107	358.838	389.789	305.736
hmx1	823.257	766.93	856.958	1135.19	859.795	874.773	923.584	915.521	633.211	604.057	651.734	544.194
cdhr1a	86.8199	58.0544	98.1718	176.504	55.629	65.2081	78.4985	72.202	35.6181	56.4005	42.9125	28.9555
thrb	2460.58	2720.41	2740.63	2620.96	2462.4	2583.72	2624.8	2023.58	1537.52	1547.33	2055.33	2267.9
tmc2b	97.034	107.961	62.38	129.356	99.8049	97.197	100.576	79.9035	17.8091	37.6003	43.8066	28.9555
tm4sf21b	96.0126	75.3689	128.851	66.4912	105.531	159.944	153.317	116.486	57.3847	52.3135	73.3089	34.0653
rom1a	93.9698	65.1839	34.7692	48.3572	58.0832	56.5957	34.3431	59.687	1.97878	1.6348	29.5024	3.40653
prph2b	15.3212	6.11099	5.11312	6.04465	17.9976	24.6068	26.9839	21.1792	8.90453	2.45219	5.36407	2.5549
grm6b	439.207	444.066	510.289	519.84	467.938	444.153	521.279	413.958	267.136	240.315	366.545	363.647
syngap1b	177.726	206.755	221.909	171.668	181.612	162.405	201.153	172.322	131.589	89.9138	143.042	124.338
gpr137	294.166	272.958	351.782	440.051	219.244	219.001	247.761	201.203	186.995	247.672	174.332	252.935
sema3gb	778.315	748.597	780.261	916.369	738.72	691.452	623.082	843.319	1349.53	1197.49	1153.27	1119.05
gfpt1	994.854	944.149	1008.31	774.924	990.687	792.34	712.62	1084.96	2011.43	1839.96	1405.39	1572.11
ncanb	511.727	573.415	589.031	557.317	415.581	310.046	294.37	445.727	868.686	832.111	885.071	1061.13
daam2	135.848	137.497	122.715	120.893	79.3531	87.3543	62.5535	108.784	223.603	189.636	192.212	229.941
wfs1a	888.628	856.558	897.863	911.534	809.074	621.323	531.092	768.229	1552.36	1576.76	1330.29	1488.65
gabrg2	137.89	97.7759	122.715	112.431	120.257	99.6577	87.0843	152.106	169.186	186.367	222.609	210.353
macir	145.04	126.294	198.389	170.459	166.887	162.405	123.881	171.359	253.284	259.933	218.139	235.902
lmln	200.197	234.255	218.841	143.863	192.247	158.714	168.036	229.121	402.683	272.194	369.227	296.368
ngfrb	206.325	200.644	206.57	217.607	189.793	200.546	185.208	194.464	294.839	317.968	284.296	306.588
sema3ab	205.304	214.903	242.362	197.056	161.16	189.473	136.146	222.382	480.845	386.629	306.646	386.641
cacnb4a	33.7066	94.7204	67.4931	78.5805	53.9928	55.3654	46.6085	32.7316	139.504	98.9052	86.7191	117.525
gan	129.719	152.775	144.19	136.609	156.252	132.877	134.919	192.539	264.168	254.211	213.669	206.947
slc25a1b	1328.86	1403.49	1252.71	1169.04	1290.92	1157.75	949.342	1309.26	2121.26	2332.04	1512.67	1697.3
acanb	12.2569	10.185	26.5882	18.134	13.0892	8.61239	0	7.70155	42.5439	32.6959	33.9724	33.2137
nrl	35.7494	45.8325	36.8144	30.2233	30.2687	41.8316	36.7962	57.7616	70.2468	82.5572	76.885	63.8725
bbs9	122.569	130.368	151.348	146.281	155.434	123.034	122.654	217.569	259.221	244.402	228.867	215.463
stat3	747.673	820.91	878.433	825.699	931.785	741.896	675.823	931.887	1311.93	1271.87	1061.19	1068.8
exoc5	596.504	515.361	636.072	506.542	620.918	593.025	596.098	692.176	811.302	763.45	736.665	904.434
adamts10	100.098	134.442	146.235	113.639	145.617	140.259	93.217	157.882	236.465	273.828	201.153	222.276
vax2	61.2847	73.3319	89.9908	53.1929	61.3555	46.753	46.6085	48.1347	123.674	119.34	117.115	119.229
gabra1	131.762	124.257	131.918	119.684	118.621	111.961	85.8578	131.889	170.175	147.132	206.517	195.876
