## Supplementary material for "The External Microbiome Communicates with the Developing Zebrafish (*Danio rerio*) Embryo Through the Chorion and Influences Developmental Trajectory": Dataset S8

### Sheet: Energy Metabolism DAPs
Protein name	CV6_1	CV6_2	CV6_3	CV6_4	CV24_1	CV24_2	CV24_3	CV24_4	GF_1	GF_2	GF_3	GF_4
8ODP_DANRE	9.07327	8.91218	8.75767	9.04071	9.09011	9.24464	9.07644	9.27432	8.71108	9.10657	9.01204	8.67268
A0A0R4IH08_DANRE	6.88497	7.15212	6.77902	6.77605	7.36474	7.68078	7.6051	7.25875	7.5456	7.43706	7.33186	7.31868
A0A0R4IIB7_DANRE	6.60411	7.01663	7.34515	6.65756	7.76504	7.35884	7.60607	7.81652	6.69345	7.42247	7.59739	6.44932
A0A0R4IK61_DANRE	8.86745	9.18333	8.35621	8.75038	9.41868	9.60578	9.35956	9.61666	9.05733	8.91336	9.31593	9.00376
A0A0R4ILL2_DANRE	10.6624	10.964	10.8559	10.7158	11.0203	11.1604	11.0133	10.9202	10.8694	10.8815	10.8384	11.0343
A0A0R4IY00_DANRE	10.476	10.5835	10.5284	10.463	10.5989	10.7762	10.5836	10.745	10.5539	10.7365	10.6046	10.7133
A0A286Y967_DANRE	9.24618	9.07496	9.21948	9.05856	9.32518	9.11484	9.1564	9.15445	9.05944	9.02452	8.98819	9.06148
A0A2R8QC82_DANRE	11.3176	11.1398	10.7373	10.9355	11.5368	11.2955	11.5109	11.6197	11.3547	11.5282	11.5287	11.2094
A0A2R8QEJ6_DANRE	11.0951	11.0495	11.086	10.9303	10.9252	10.8604	10.7877	10.6919	10.8247	11.0422	10.6311	10.656
A0A2R8QMW2_DANRE	8.96613	8.96045	8.93812	8.99131	9.17001	9.1771	9.31633	9.13649	9.17722	9.19766	8.84972	8.94714
A0A2R8RLB4_DANRE	8.62864	8.47931	8.71173	8.75616	8.78112	8.77382	8.95255	8.86036	9.08527	8.66258	8.96459	8.9614
A0A2R8RYH8_DANRE	14.365	14.2867	14.3429	14.3461	14.3364	14.4796	14.5116	14.5366	14.4279	14.444	14.5553	14.5278
A0A8M1NZ47_DANRE	9.96683	10.9732	10.7597	10.7567	9.96551	9.6035	9.97028	10.0621	10.2155	10.7285	9.51624	10.0125
A0A8M1P304_DANRE	10.97	11.033	10.792	10.4816	10.95	11.1477	11.2329	11.2464	11.0181	11.0654	10.7271	11.0471
A0A8M1P3Z0_DANRE	9.07478	8.97995	9.01067	9.05774	8.76267	8.35585	8.32581	8.67946	8.92243	8.4919	8.56383	8.72402
A0A8M1PHN1_DANRE	9.43275	9.53495	9.45817	9.53861	9.89369	10.0205	9.71243	9.61641	9.66215	9.52125	10.0743	9.58142
A0A8M2B1M9_DANRE	8.70698	8.01663	8.43342	8.756	8.74728	8.59674	8.26522	8.4063	8.33496	7.7664	8.29664	7.83024
A0A8M2B2C4_DANRE	8.31251	8.48008	8.37405	8.3125	8.35288	8.50106	8.45928	8.49025	8.25878	8.33676	8.154	8.29733
A0A8M2B462_DANRE	7.12506	7.04281	6.84865	6.92922	7.39172	7.2923	7.64012	7.38003	7.37179	6.97173	7.13683	7.70514
A0A8M2B4M0_DANRE	8.90685	8.90518	8.83821	8.31407	9.18253	9.11817	9.06985	9.00662	8.35266	8.88531	8.86336	8.77729
A0A8M2B4M8_DANRE	9.18314	9.20601	9.1351	9.12973	9.14622	8.92275	8.23128	8.49241	8.48114	8.90814	8.44732	8.30821
A0A8M2B860_DANRE	7.65331	7.63225	7.88319	7.57926	7.51916	7.40329	6.82582	7.55882	7.56016	7.57353	7.54803	7.70771
A0A8M2BB12_DANRE	14.7024	14.4879	14.5837	14.637	14.6904	14.7084	14.8206	14.7916	14.7661	14.6359	14.6551	14.6831
A0A8M2BCB6_DANRE	13.3506	13.1968	13.3681	13.3344	13.3872	13.387	13.5476	13.515	13.4053	13.3069	13.4184	13.3683
A0A8M2BD94_DANRE	8.38951	7.98517	7.9193	7.73458	8.07617	8.27747	8.63351	8.03543	8.01763	7.69461	7.15492	8.09347
A0A8M2BJE5_DANRE	8.49626	8.6549	8.59187	8.73547	9.1113	9.05663	9.41266	8.41553	8.50977	8.86344	8.96586	8.17466
A0A8M3AKW8_DANRE	8.92141	9.38358	8.47669	9.14016	9.0308	9.33421	9.13425	9.12522	8.8447	8.85468	8.67073	8.78836
A0A8M3AL67_DANRE	7.92263	7.47811	8.25645	7.65025	8.23499	8.35947	8.00533	7.79975	6.89366	7.12873	6.95892	7.83787
A0A8M3AS50_DANRE	7.31917	7.05328	7.29009	7.0396	6.65365	7.06532	6.70557	7.17545	6.58412	6.49976	6.51745	6.6362
A0A8M3AS86_DANRE	9.11424	9.23885	9.19843	9.26292	9.04847	9.10585	8.79668	8.79589	8.95173	8.90694	8.90962	9.0321
A0A8M3AT32_DANRE	8.71644	8.74081	8.67518	8.20858	8.85699	9.19988	9.18269	8.80459	8.3506	8.82874	8.95225	8.26791
A0A8M3AVN1_DANRE	9.84747	10.1104	9.84355	9.64979	10.2303	10.4889	10.3857	9.9732	9.74833	9.71243	9.74543	9.83381
A0A8M3AYJ1_DANRE	10.5021	10.661	10.6427	10.6069	10.623	10.7663	10.7336	10.5811	10.7197	10.6988	10.8105	10.7315
A0A8M3B2I7_DANRE	7.98352	7.31644	7.32993	8.0858	7.6527	7.51814	8.1297	7.39165	7.09428	7.82435	6.82165	6.67782
A0A8M6YVM4_DANRE	7.95219	7.1045	7.489	8.03778	8.69973	7.42677	8.70368	8.32795	7.73472	6.63387	7.40221	7.79984
A0A8M6YY80_DANRE	10.4659	10.4341	10.6735	10.4914	10.7003	10.5203	10.7755	10.6562	10.5722	10.4676	10.4721	10.473
A0A8M9PBC0_DANRE	9.51606	9.2572	9.19827	9.49651	9.65218	9.67906	9.72334	9.52923	9.45426	9.28901	9.6612	9.55502
A0A8M9PJP0_DANRE	10.1773	10.2152	10.296	10.1752	10.173	10.0636	9.94654	9.91395	10.0838	10.1221	9.82986	9.91654
A0A8M9PNN6_DANRE	10.6961	9.95286	10.3005	9.83984	9.65763	9.76992	10.1558	10.3676	9.01724	9.36539	8.37255	10.129
A0A8M9PRS4_DANRE	9.50919	9.79527	9.86861	9.46744	9.92451	9.98705	9.73192	9.77102	9.55418	9.80355	9.46744	9.2179
A0A8M9PSZ1_DANRE	14.0626	14.0313	13.9706	14.0405	14.086	14.1228	14.1497	14.2556	14.1019	14.1235	14.1332	14.1109
A0A8M9PVY3_DANRE	12.085	12.1524	12.0908	12.0412	12.3534	12.3157	12.2175	12.0505	12.0886	10.6938	12.1077	11.7692
A3KH13_DANRE	12.7049	13.8966	13.5327	13.3108	12.9531	12.6771	12.4311	12.5871	12.8707	14.0117	12.7061	12.6695
A3KNX4_DANRE	10.1897	10.4343	10.3394	10.4473	10.1979	10.4967	10.3457	10.5834	9.92693	10.1882	10.1896	10.3002
A3KP51_DANRE	9.84025	9.82733	9.65653	9.69221	9.97495	10.0719	9.80375	9.89592	9.86409	10.1117	9.90462	9.89243
A7MBV9_DANRE	7.92106	7.4723	7.4296	8.19262	8.49726	7.98009	8.2689	8.0783	7.89757	7.92903	7.52466	7.77447
A8WG78_DANRE	8.91382	8.65934	8.82758	8.75102	8.95818	8.94078	9.57289	9.09688	8.76706	8.6428	8.63514	8.74462
ADPRS_DANRE	9.5006	9.37694	9.35254	9.24656	9.30437	9.26351	9.04838	9.28762	9.13863	9.02911	9.18405	9.19636
ATD1B_DANRE	10.4039	10.4797	10.3032	10.3654	10.4572	10.3833	10.569	10.3404	10.2791	10.3077	10.25	10.1749
B0UYL4_DANRE	7.30668	8.29523	7.68366	7.46953	8.22636	8.10382	7.86099	8.44409	7.61728	7.73116	7.95027	7.99363
B2CZB8_DANRE	10.0578	9.96912	9.91735	9.99853	10.078	10.0094	10.2323	10.0209	9.91914	9.83639	10.0071	9.81256
B8JM34_DANRE	10.3634	10.0091	10.5691	10.7177	10.7071	10.7089	10.609	10.8411	11.2595	11.1998	10.344	11.042
CYB_DANRE	9.76109	9.64231	9.47354	9.83994	9.94241	10.4194	10.0377	9.89912	10.0175	9.80912	9.93903	10.0475
E7FA90_DANRE	9.01503	9.91835	9.2565	9.54744	9.30207	8.5324	8.76535	8.76372	9.26339	9.72118	8.73296	9.10113
E7FBZ6_DANRE	10.1758	10.0944	10.1852	9.9478	10.1424	9.68693	9.60124	9.43455	9.84663	9.94053	9.50041	9.40698
E7FD19_DANRE	10.3247	10.0754	10.1717	10.1883	10.5883	10.5033	10.4423	10.3116	10.3305	10.2664	10.5983	10.3209
E7FDX3_DANRE	9.28032	9.82756	9.01765	9.26523	9.3394	8.56366	8.63926	8.48298	8.89626	9.23078	8.17336	8.50405
E7FFK0_DANRE	9.18163	9.05808	9.17606	9.05731	9.31902	9.12577	9.42862	9.40714	9.05359	9.08966	9.29374	9.08943
E9QDQ8_DANRE	10.6614	10.8641	10.7044	10.6088	10.9225	11.0288	10.8938	10.8831	10.893	10.753	10.6852	10.8842
E9QEA3_DANRE	8.56938	8.95711	8.40148	8.58274	8.91764	8.81868	9.03982	8.69408	8.84611	8.45364	8.56358	8.26743
E9QG29_DANRE	8.12829	7.99782	8.24157	8.43889	7.90537	8.98263	8.55211	8.45707	7.88176	7.86817	7.74315	8.3918
E9QHD9_DANRE	6.70923	7.19905	7.1957	7.81689	7.50743	7.04161	7.33643	7.87828	6.27182	5.63162	6.87114	7.33849
F1Q6Z3_DANRE	10.0709	10.0822	9.88321	9.98045	10.2504	10.3387	10.7931	10.452	10.0678	10.0885	10.5014	9.9938
F1Q8S6_DANRE	8.54995	8.13881	8.57796	8.61255	9.35449	8.57612	9.06732	8.56289	8.53608	8.87541	8.56354	8.65383
F1Q8Y6_DANRE	9.70192	10.0666	9.97879	10.2062	10.1425	10.2057	9.83173	10.0443	9.65138	10.0661	9.65014	9.68614
F1QA94_DANRE	7.85358	7.77969	6.29752	8.26423	8.37809	8.01437	8.86432	8.40766	8.31773	7.2367	7.85126	7.84182
F1QK11_DANRE	8.3502	8.22623	8.31466	8.18706	8.90481	8.17542	9.01749	8.93136	8.04942	7.69404	8.61827	8.05151
F1QRW4_DANRE	10.8242	10.6362	10.6665	10.5387	11.01	11.1542	10.9276	10.8794	10.6152	10.9615	10.981	10.4503
F1RB48_DANRE	10.8394	11.0383	10.7729	10.7256	11.0457	11.1681	11.0361	11.0327	10.8701	11.2799	11.0012	10.8726
F8W3H2_DANRE	13.7348	13.4795	13.3377	13.6653	13.7559	13.7027	13.8602	13.9827	13.6797	13.6726	13.6333	14.0445
GATB_DANRE	9.81012	9.76959	9.42915	9.49468	9.80206	9.81691	9.61071	9.63484	9.54542	9.59545	9.18593	9.39384
GILT_DANRE	12.5022	12.8292	12.6877	12.9499	12.5897	12.2877	12.1838	12.3533	12.5713	12.7766	12.1092	12.4182
GLRX5_DANRE	11.0138	11.7915	11.4738	11.486	11.0876	10.6075	10.916	10.9346	10.9823	11.7552	10.8099	10.9518
HSDL1_DANRE	9.55365	9.42587	9.25927	9.28383	9.62668	9.68117	9.89838	9.48938	9.42081	9.52158	9.52212	9.46044
ISCA1_DANRE	8.73077	8.38147	8.35509	8.82071	8.07757	8.4445	8.29352	8.14621	8.39683	8.31839	8.43345	8.66645
KBP_DANRE	8.53585	8.35367	8.56209	8.42142	8.12447	8.24983	8.01278	8.29373	8.60548	8.17208	8.43243	8.2982
LDHBA_DANRE	15.7648	15.7752	15.7156	15.7546	15.7817	15.9626	15.8924	15.8497	15.777	15.8791	15.8525	15.8523
M4MD44_DANRE	7.49971	7.08321	6.99199	7.30402	7.61029	7.4992	7.66705	7.45584	7.0352	6.97048	6.85937	6.91661
MVD1_DANRE	9.63605	9.60296	9.25148	9.58627	9.87488	9.78256	9.80075	9.70811	9.55105	9.75758	9.67739	9.54244
NDUA4_DANRE	8.18005	8.45527	8.97992	8.45997	8.44732	8.04143	7.89957	7.75294	7.76921	8.38597	7.41053	7.09179
NU4M_DANRE	10.7068	10.2841	10.289	10.758	10.7034	10.7503	10.8467	10.8647	10.7833	10.6079	10.8843	10.6281
PTSS2_DANRE	9.83259	9.92976	9.68	10.0115	10.053	10.1843	9.99278	10.0503	9.85092	9.80455	9.83228	9.85619
Q0D286_DANRE	8.87628	8.95275	9.07904	9.01293	9.49568	9.36796	9.62203	8.93917	8.51927	8.98007	8.9652	9.07299
Q0P405_DANRE	11.0594	10.8945	10.8413	11.1448	11.1902	11.1327	11.3741	11.3934	10.9069	11.1051	10.8733	11.0222
Q0P4E8_DANRE	11.3517	11.0959	9.83026	11.2005	11.5629	11.7073	11.5883	11.7016	11.3933	11.5912	11.3036	11.547
Q1LUU7_DANRE	7.72502	8.10527	7.4299	7.68635	7.95677	7.94796	7.7314	8.18662	7.63162	7.73441	7.5737	7.47855
Q32LQ2_DANRE	9.74562	9.50976	9.5937	9.35628	9.72298	9.91925	9.95359	9.61198	9.59737	9.70652	9.53077	9.46187
Q4KMD5_DANRE	8.86835	9.01246	9.0789	7.96443	9.15221	9.62855	9.95375	9.61181	9.11877	8.9671	9.66154	9.11524
Q502B2_DANRE	10.3661	10.3608	9.66853	9.98394	10.2951	10.4662	10.4267	10.4757	10.0793	10.0635	10.0808	9.87814
Q502J9_DANRE	10.4181	10.2035	10.2677	10.1281	10.4378	10.6375	10.4279	10.4961	10.3613	10.2821	10.3376	10.5611
Q566Y4_DANRE	10.4093	10.2492	10.14	9.8877	10.6304	10.4571	9.8573	10.2626	9.87052	10.0746	9.70485	10.0402
Q568H2_DANRE	8.82065	9.02673	9.13804	8.56491	8.97054	9.03819	9.16756	8.57138	8.378	8.54931	8.63828	8.65348
Q5FBD1_DANRE	10.39	10.4604	10.4042	10.3588	10.5738	10.7638	10.561	10.3982	10.3494	10.375	10.4956	10.3304
Q5PR58_DANRE	10.0908	10.1154	10.0278	10.0547	9.95174	9.99565	10.0869	10.0779	9.85831	9.86781	9.9863	9.90798
Q5RGV8_DANRE	7.0965	8.1625	7.7743	7.43141	8.80762	8.3452	7.77782	8.45429	7.25502	7.95443	7.93189	7.66935
Q5XJA4_DANRE	12.1065	12.0135	11.9853	11.9653	12.1516	12.1383	12.1719	12.1251	12.1601	12.1944	12.0496	12.1751
Q66I54_DANRE	10.2137	10.0024	9.87397	9.92246	10.096	10.2806	10.2622	10.1871	10.1165	10.103	10.2722	10.0789
Q66I58_DANRE	13.7179	13.65	13.6388	13.6097	13.7001	13.7656	13.8108	13.7574	13.816	13.8259	13.7997	13.7498
Q6DEL5_DANRE	8.2053	8.67212	8.75165	8.93765	8.0769	7.93484	7.06645	7.7494	8.09692	8.61784	7.57846	7.98521
Q6DG97_DANRE	9.93339	9.98816	9.98674	10.1197	9.91888	9.51063	9.18058	9.48742	9.96148	9.97612	9.23168	9.2853
Q6DGD1_DANRE	9.12531	8.89235	8.85021	8.57716	9.20962	9.41144	9.61481	9.28391	8.99791	9.02144	9.02084	9.30907
Q6DH03_DANRE	9.13837	9.68493	8.86739	9.0891	9.51821	9.52092	9.67231	9.86328	9.11629	9.48798	8.86033	9.06
Q6DH81_DANRE	8.9906	10.1265	9.71984	10.0358	8.81954	7.61436	8.9627	8.95239	9.41614	10.6534	8.74227	9.75666
Q6DRK0_DANRE	9.86847	10.3383	10.3053	10.4995	9.90582	9.40924	9.43167	9.82959	10.1483	10.1605	9.59825	9.5542
Q6IQI3_DANRE	13.1123	13.3311	13.2046	13.2671	13.3335	13.5209	13.3615	13.4181	13.3736	13.2836	13.3407	13.4219
Q6NWB9_DANRE	10.1288	10.2825	9.32086	9.51319	10.1163	10.5555	10.2228	10.4417	11.3019	10.1346	10.4176	10.0246
Q6NWH3_DANRE	9.30782	9.49703	9.06003	9.52443	9.72129	9.59559	9.59215	9.47125	9.4493	9.52881	9.41164	9.56046
Q6NZZ0_DANRE	9.65618	9.48116	9.26161	9.38859	9.6966	9.71324	9.47582	9.25703	8.8393	9.32353	9.20394	9.11496
Q6P131_DANRE	10.7448	11.0973	11.0415	11.1061	10.651	10.0599	10.1953	10.1104	10.5709	11.0954	10.3565	10.1835
Q6P6E0_DANRE	14.5821	14.4821	14.5827	14.5721	14.625	14.6549	14.7554	14.7203	14.6553	14.6311	14.7837	14.7034
Q6PBP6_DANRE	12.0477	11.8637	11.8098	11.9606	11.6635	11.623	11.825	11.6977	11.9522	11.9735	11.5929	11.7185
Q6PBS8_DANRE	12.0314	11.7567	11.7914	11.695	11.9427	11.6164	11.6989	11.6131	11.6811	11.3723	11.4405	11.4225
Q6PC05_DANRE	10.7415	10.7854	11.114	11.7522	10.5585	10.6523	10.4882	10.4074	10.5098	10.4861	10.5203	10.4852
Q6PUR8_DANRE	11.512	11.7106	12.1068	11.8136	11.3254	11.6427	11.2714	11.2128	11.2642	11.2614	11.1297	10.9132
Q6TNR5_DANRE	16.7942	16.6697	16.5662	16.6874	16.792	16.7716	16.8557	16.8627	16.8183	16.7729	16.7248	16.7442
Q7SXE9_DANRE	11.8021	11.5068	11.5503	11.7842	11.7056	11.9672	12.1312	11.8916	12.0021	11.8986	12.0351	11.7731
Q7SXM1_DANRE	11.9573	12.6364	12.6023	12.921	12.331	11.5395	11.8514	11.933	12.398	12.9386	11.903	12.1864
Q7ZTH9_DANRE	13.195	13.1324	13.074	13.125	13.157	13.3237	13.3845	13.2298	13.205	13.3012	13.1576	13.2546
Q7ZVD9_DANRE	15.8222	15.7887	15.8458	15.7797	15.8026	15.8465	15.9299	15.9745	15.9302	15.8714	15.9216	16.0368
Q7ZVL3_DANRE	13.2575	13.2782	13.1692	13.2651	13.4004	13.3118	13.4287	13.411	13.3447	13.3347	13.3557	13.2721
Q7ZW88_DANRE	9.62786	9.44145	9.27817	9.36837	9.7555	9.75211	9.59237	9.76508	9.63071	9.35683	9.70671	9.6577
Q7ZZ56_DANRE	9.13128	9.12555	9.16885	8.97042	9.3991	9.26171	9.36593	9.24102	9.37392	9.41408	9.15075	9.1637
Q802X9_DANRE	11.0236	10.8903	10.8784	10.8993	11.1206	11.0795	11.1886	11.0569	11.0905	10.8876	10.9484	11.0599
Q803N5_DANRE	11.4456	11.4757	11.5686	11.5074	11.5988	11.5463	11.5183	11.6363	11.4521	11.3141	11.3333	11.4253
Q8AWD0_DANRE	14.5095	14.4924	14.5064	14.5615	14.5902	14.6936	14.6539	14.6556	14.6098	14.658	14.5561	14.6828
Q8JHI0_DANRE	16.2064	16.2818	16.2215	16.1942	16.2168	16.3818	16.4447	16.3765	16.3034	16.3246	16.327	16.3841
Q90ZT3_DANRE	10.0617	9.93487	9.88019	9.81482	10.0221	10.3598	10.3875	10.1136	10.0006	10.0542	10.0637	9.99419
RM10_DANRE	10.7657	10.6079	10.5508	10.6764	10.8089	10.8777	10.9792	10.8168	10.7129	10.7218	10.9071	10.8284
RUSD4_DANRE	7.63321	8.24811	7.97732	8.00287	7.63915	7.76191	7.73683	7.72857	6.46267	7.77586	7.72601	7.60617
SELO1_DANRE	10.4299	10.5815	10.5608	10.3662	10.3485	10.3349	10.5643	10.4321	10.2692	10.4636	10.2641	10.1205
SERC5_DANRE	8.46708	8.54499	8.40477	8.92793	8.77881	9.25858	9.1371	8.8706	8.47985	8.59966	8.55054	8.16386
SSBP_DANRE	12.994	12.9717	13.0223	12.9932	13.013	13.2536	13.3205	13.1881	12.9203	13.108	13.1447	13.1766
TM177_DANRE	9.4563	9.20515	8.95698	8.95458	9.77896	9.7308	9.22591	8.88462	9.23198	9.05859	8.51771	8.57035
TM20B_DANRE	11.1188	11.2494	11.2587	11.1575	11.2861	11.3159	11.4445	11.3072	11.003	11.1402	11.1122	10.9743
TMM11_DANRE	10.5113	10.5954	10.5052	10.5859	10.6925	10.8247	10.784	10.72	10.7172	10.5142	10.5814	10.5787
TXD17_DANRE	12.6339	13.056	12.8621	13.3708	12.8174	11.967	12.0737	12.5006	12.8308	13.0848	12.1462	12.5801
TXTPA_DANRE	7.40024	7.46427	7.8195	7.61728	8.07552	8.00558	7.95514	8.0028	7.57326	7.67603	8.15414	7.72947
WDR81_DANRE	8.35229	8.34079	8.30129	8.37152	8.4422	8.65939	8.7244	8.30844	8.38435	8.28766	8.18878	8.10667
X1WBS5_DANRE	11.8085	11.7968	11.4344	11.7772	12.1285	12.2084	12.0202	11.9379	11.9117	11.8572	11.4873	12.0743
ZNT9_DANRE	8.51749	8.48935	8.43082	8.32962	8.71541	8.62035	8.78899	8.54909	8.48789	8.57387	8.38159	8.36476

### Sheet: Neurodevelopment DAPs
Protein names	CV6_1	CV6_2	CV6_3	CV6_4	CV24_1	CV24_2	CV24_3	CV24_4	GF_1	GF_2	GF_3	GF_4
A0A0G2KYR2_DANRE	10.031	10.1398	9.96626	9.9646	9.98467	10.0084	9.95133	9.91144	9.86298	9.78412	9.37059	9.86128
A0A0R4IBX9_DANRE	11.8645	12.2441	12.1653	12.5534	10.9207	11.4722	11.9658	11.9036	12.1746	12.4517	12.0257	12.0129
A0A0R4IH08_DANRE	6.88497	7.15212	6.77902	6.77605	7.36474	7.68078	7.6051	7.25875	7.5456	7.43706	7.33186	7.31868
A0A0R4IVA0_DANRE	9.76624	9.46731	9.80156	9.29736	9.28633	9.15147	9.32838	9.24367	9.62046	8.93097	9.34651	9.35807
A0A2R8QMW2_DANRE	8.96613	8.96045	8.93812	8.99131	9.17001	9.1771	9.31633	9.13649	9.17722	9.19766	8.84972	8.94714
A0A8M1RM90_DANRE	9.03993	8.78491	8.87855	9.03491	9.12419	9.15805	9.29443	9.36069	9.22666	9.00969	9.26019	9.22223
A0A8M1RN68_DANRE	10.4537	10.5132	10.4389	10.2514	10.2201	10.1987	10.245	10.0585	10.2331	10.2076	9.99677	9.90515
A0A8M2B4M0_DANRE	8.90685	8.90518	8.83821	8.31407	9.18253	9.11817	9.06985	9.00662	8.35266	8.88531	8.86336	8.77729
A0A8M2B5T1_DANRE	7.65564	7.40889	7.92162	7.79389	8.32054	8.31796	8.20951	8.60464	7.91954	8.10528	8.29574	8.06582
A0A8M2BAQ9_DANRE	7.83088	8.02379	7.73524	7.93883	7.86743	7.43734	7.93584	7.5181	7.73559	7.68122	7.59155	7.43742
A0A8M2BLD2_DANRE	8.46634	8.53983	8.81952	8.62464	8.8253	8.84107	8.87782	9.17839	8.78943	8.43784	8.67816	9.04548
A0A8M3AQC7_DANRE	7.47214	7.71831	7.5976	6.73568	6.05949	7.33331	6.50803	6.74826	7.11417	7.21147	7.43603	7.3793
A0A8M3ARK3_DANRE	6.5231	6.64072	7.07935	6.84923	5.96386	6.31731	6.64638	6.29937	5.71653	6.17619	5.72875	6.50527
A0A8M3B2N7_DANRE	9.65669	9.75465	9.68031	9.89622	9.63962	9.41219	9.44372	9.61224	9.55854	9.50117	9.40583	9.50554
A0A8M9PFA6_DANRE	11.805	11.6978	11.7489	11.6674	11.7471	11.5839	11.6603	11.5766	11.623	11.533	11.5393	11.4414
A0A8M9PGI1_DANRE	8.95395	8.77612	8.31394	8.43016	8.04793	8.25957	7.96	8.46129	8.28742	8.36613	8.45846	7.86253
A0A8M9PSZ1_DANRE	14.0626	14.0313	13.9706	14.0405	14.086	14.1228	14.1497	14.2556	14.1019	14.1235	14.1332	14.1109
A0A8M9PYP8_DANRE	7.00785	7.39245	8.07857	7.35804	6.54202	7.04046	7.0279	6.98195	6.86032	7.40776	7.31035	6.70503
A0A8M9Q784_DANRE	12.3703	12.4721	12.5154	12.2652	12.2697	12.1593	12.1716	12.1013	12.1962	12.3103	12.1197	11.9779
A0A8M9QAR3_DANRE	8.08761	8.07124	8.28725	8.18344	7.82444	7.46468	7.79633	7.91617	7.95251	7.6295	7.30742	7.91959
A0A8M9QF82_DANRE	10.3056	10.7313	10.7443	10.2225	10.9049	11.4758	11.407	10.4765	10.5237	10.8785	10.1779	10.0404
A0A8N7UTC3_DANRE	7.69001	7.78908	7.83915	7.80909	7.67942	7.30195	7.49825	7.76993	7.6892	7.66628	7.61376	7.4982
A2RRV7_DANRE	6.24332	6.71406	6.91562	6.93656	6.52367	5.00919	6.01194	6.08155	6.34256	6.31463	7.26492	6.29208
A3FKT8_DANRE	9.62936	10.5714	10.1775	10.1141	9.25298	9.27355	9.51562	9.41586	9.57556	10.614	9.68341	9.77188
A3KDM3_DANRE	11.1757	11.1756	11.1427	11.1342	11.2778	11.2304	11.3114	11.2823	11.2567	11.1993	11.2393	11.2156
A3KH13_DANRE	12.7049	13.8966	13.5327	13.3108	12.9531	12.6771	12.4311	12.5871	12.8707	14.0117	12.7061	12.6695
A5WWD5_DANRE	8.45768	8.58894	8.79701	8.79917	9.43703	8.94097	8.88978	8.80155	8.64266	8.77922	8.71377	8.45582
CYGB1_DANRE	10.404	10.3128	10.6158	10.9573	10.4186	10.0187	10.097	9.91719	10.589	10.1477	10.406	10.3219
E7F3U0_DANRE	11.0207	11.5688	10.9371	10.7598	10.7092	11.4337	11.0351	10.015	10.7023	10.0635	10.3633	10.0752
E9QD09_DANRE	8.88003	8.8976	9.12781	9.28498	9.13776	8.74708	9.22192	7.9727	7.953	8.37602	8.40981	8.34449
F1Q677_DANRE	7.6974	7.04925	7.56785	8.03472	7.46803	5.88617	6.95094	6.49883	5.89286	7.32538	5.76146	7.02707
F1Q8S6_DANRE	8.54995	8.13881	8.57796	8.61255	9.35449	8.57612	9.06732	8.56289	8.53608	8.87541	8.56354	8.65383
F1QIB3_DANRE	12.402	12.5074	12.3358	12.3248	12.3248	12.3483	12.3303	12.2559	12.2374	12.3462	12.1319	12.0976
Q1LYC9_DANRE	11.1245	10.9654	11.0809	11.2547	10.9999	10.7446	10.8278	10.9745	10.9926	10.7662	10.7929	11.0575
Q1RM69_DANRE	9.43357	9.2237	9.13294	9.35284	9.57509	9.66278	9.59423	9.37355	9.38413	9.21862	9.4208	9.15977
Q32PU2_DANRE	9.97695	9.67146	9.70223	9.67333	9.72077	9.68547	9.56416	9.52675	9.52429	9.41191	9.62982	9.03984
Q4G5W2_DANRE	12.4498	12.3893	12.4458	12.4598	12.636	12.5485	12.6287	12.582	12.6043	12.4852	12.5879	12.5337
Q4V8U0_DANRE	4.97288	6.66691	6.16812	6.38061	7.58478	6.8403	7.19659	6.21401	6.36254	7.07236	7.18534	6.66258
Q502P2_DANRE	10.8025	10.6824	10.7446	10.5796	10.6862	10.6065	10.6391	10.5716	10.3507	10.6579	10.5622	10.5096
Q5U3P2_DANRE	6.9189	8.41607	7.52582	7.71904	6.94712	7.25006	5.92448	6.95977	6.89253	8.11348	7.03135	7.25681
Q6DC38_DANRE	7.70679	9.1389	8.82998	8.59368	8.06195	7.04304	7.37608	7.74894	7.8887	9.09155	7.60144	7.38946
Q6DG42_DANRE	11.8497	11.8174	11.8106	11.9519	11.6599	11.7612	11.7362	11.7158	11.6198	11.6008	11.7144	11.6981
Q6DHJ2_DANRE	10.5158	10.2426	10.3734	10.3567	10.518	10.5757	10.5913	10.5298	10.309	10.2587	10.4037	10.3323
Q6IQH0_DANRE	11.724	11.7915	11.6866	11.8141	11.6408	11.545	11.2762	11.3586	11.8529	11.7337	11.6751	11.6529
Q6PBP6_DANRE	12.0477	11.8637	11.8098	11.9606	11.6635	11.623	11.825	11.6977	11.9522	11.9735	11.5929	11.7185
Q6PBR3_DANRE	8.49289	8.35216	8.06439	8.78191	8.91361	8.72036	8.68416	9.05069	8.71827	8.75888	8.79699	9.09269
Q6TH08_DANRE	8.17106	8.41585	7.66767	8.05061	8.14952	7.3562	7.13748	7.31915	7.74459	8.08409	7.50914	7.17133
Q6XG62_DANRE	9.60037	10.3575	10.0095	9.94547	9.03183	8.45609	9.54488	9.8568	9.26816	10.5285	9.97223	10.0591
Q7SXX4_DANRE	10.3813	11.1403	10.9577	10.894	10.4853	9.89165	10.0201	10.6906	9.83102	10.8575	10.3198	10.6345
Q7T2F7_DANRE	9.59571	10.3216	10.1353	10.2042	9.78506	9.34007	9.69831	9.70829	9.94703	10.3699	9.63354	9.70002
Q7T303_DANRE	12.2139	12.3921	12.2903	12.1242	12.1656	12.0532	12.095	12.0123	11.9911	12.1328	11.921	11.9451
Q7ZWB4_DANRE	11.407	11.1384	10.3134	11.1705	11.7012	11.2152	11.612	11.7732	11.3835	11.2024	10.9148	11.5702
Q7ZZ56_DANRE	9.13128	9.12555	9.16885	8.97042	9.3991	9.26171	9.36593	9.24102	9.37392	9.41408	9.15075	9.1637
Q7ZZ60_DANRE	9.43581	9.62196	9.52723	9.70533	9.43888	9.25756	9.13678	9.07222	9.5793	9.42843	9.24498	9.22514
Q800A1_DANRE	12.9601	13.9436	13.6035	13.7812	13.1031	12.3272	12.6767	13.0212	12.9035	13.903	12.5677	12.8861
ZDH17_DANRE	8.43335	8.13071	7.79484	8.58792	8.38507	9.441	8.50036	8.857	8.40359	8.53059	8.20578	8.39507
